# A novel *in silico* method employs chemical and protein similarity algorithms to accurately identify chemical transformations in the human gut microbiome

**DOI:** 10.1101/2022.08.02.502504

**Authors:** Annamarie Bustion, Ayushi Agrawal, Peter J. Turnbaugh, Katherine S. Pollard

**Author notes:** Correspondence to: Katherine Pollard, 1650 Owens Street, San Francisco, CA 94158.

## Abstract

Bacteria within the gut microbiota possess the ability to metabolize a wide array of human drugs, foods, and toxins, but the responsible enzymes for these chemical events remain largely uncharacterized due to the time consuming nature of current experimental approaches. Attempts have been made in the past to computationally predict which bacterial species and enzymes are responsible for chemical transformations in the gut environment, but with low accuracy due to minimal chemical representation and sequence similarity search schemes. Here, we present an *in silico* approach that employs chemical and protein <u>S</u>imilarity algorithms that <u>I</u>dentify <u>M</u>icrobio<u>M</u>e <u>E</u>nzymatic <u>R</u>eactions (SIMMER). We show that SIMMER predicts the chemistry and responsible species and enzymes for a queried reaction with high accuracy, unlike previous methods. We demonstrate SIMMER use cases in the context of drug metabolism by predicting previously uncharacterized enzymes for 88 drug transformations known to occur in the human gut. Bacterial species containing these enzymes are enriched within human donor stool samples that metabolize the query compound. After demonstrating its utility and accuracy, we chose to make SIMMER available as both a command-line and web tool, with flexible input and output options for determining chemical transformations within the human gut. We present SIMMER as a computational addition to the microbiome researcher’s toolbox, enabling them to make informed hypotheses before embarking on the lengthy laboratory experiments required to characterize novel bacterial enzymes that can alter human ingested compounds.
