## Supplementary material for "A novel *in silico* method employs chemical and protein similarity algorithms to accurately identify chemical transformations in the human gut microbiome": Figure 6 - source data

### Sheet: Figure 6A
Main substrate	Main product	Closest MetaCyc Reaction	SIMMER EC prediction	Prokka function (mode)	Number functions	Number SIMMER predicted gene sequences	Number SIMMER predicted strains	Number SIMMER predicted species	Number SIMMER predicted phyla	SIMMER predicted phyla (mode)
5DFCR'	5DFUR	RXN-15568'	3.5.4.41'	['5-methylthioadenosine/S-adenosylhomocysteine deaminase']	28	4427	2684	1249	23	['p__Firmicutes_A']]
5DFUR'	5FU	URPHOS-RXN_f'	2.4.2.2'	['Pyrimidine-nucleoside phosphorylase']	4	103	81	77	10	['p__Firmicutes_A']]
altretamine'	pentamethylmelamine	RXN-15015	1.5.1.44	['hypothetical protein']	36	5541	3194	1508	22	['p__Firmicutes_A']]
amlodipine	CCOC(C1=C(COCCN)C=C(C)C(C(OC)=O)=C1C2=CC=CC=C2Cl)=O	['RXN0-743'	5.4.99.18'	['N5-carboxyaminoimidazole ribonucleotide mutase']	3	625	623	375	10	['p__Firmicutes_A']]
benzylpenicillin	benzylpenicilloic acid	['RXN-14206'	no EC prediction'	['Putative pterin-4-alpha-carbinolamine dehydratase']	1	12	12	12	3	['p__Proteobacteria']]
berberin'	dihydroberberine	TETRAHYDROBERBERINE-OXIDASE-RXN'	1.3.3.8'	['Triosephosphate isomerase']	7	4237	4021	1936	21	['p__Firmicutes_A']]
BILR 355	BILR 402	['3.8.1.7-RXN'	3.8.1.7'	['Short-chain-enoyl-CoA hydratase']	30	3722	1825	1129	16	['p__Proteobacteria']]
bromazepam	2-(2-amino-5-bromobenzoyl) pyridine	['RXN-16459'	no EC prediction'	['Glutamyl-tRNA(Gln) amidotransferase subunit A']	12	2676	2264	1153	21	['p__Firmicutes_A']]
capecitabine'	5DFCR	RXN-5822'	3.1.3.108'	['Alkaline phosphatase 4']	5	1048	909	530	16	['p__Bacteroidota']]
chenodiol (chenodeoxycholic acid)'	lithocholic acid	RXN-15366'	no EC prediction'	['Acetyl-CoA:oxalate CoA-transferase']	10	1230	582	396	13	['p__Firmicutes_A']]
chloramphenicol'	amino-chloramphenicol	RXN-18713'	1.14.13.101'	['Baeyer-Villiger monooxygenase']	3	7	2	2	2	['p__Proteobacteria']]
clofazimine'	chlorinated product (Sup3)	DDT-DEHYDROCHLORINASE-RXN_f'	4.5.1.1'	['Disulfide-bond oxidoreductase YfcG']	13	964	286	236	6	['p__Proteobacteria']]
clofazimine	other chlorinated product	DDT-DEHYDROCHLORINASE-RXN_f'	4.5.1.1'	['Disulfide-bond oxidoreductase YfcG']	13	964	286	236	6	['p__Proteobacteria']]
clonazepam'	7-aminoclonazepam (also Sup3)	RXN-18713'	1.1.1'	['Baeyer-Villiger monooxygenase']	3	7	2	2	2	['p__Proteobacteria']]
cortisone	4-Androsten-3,11,17-trione	['RXN66-354'	5.3.3.1'	['UDP-glucose 4-epimerase']	27	424	225	195	17	['p__Firmicutes_A']]
daidzein	dihydrodaidzein	['RXN-3625'	1.14.20.5'	['Acetyl esterase']	7	115	105	98	10	['p__Firmicutes_A']]
dantrolene'	1-[(Z)-[5-(4-aminophenyl)furan-2-yl]methylideneamino]imidazolidine-2,4-dione	RXN0-743'	5.4.99.18'	['N5-carboxyaminoimidazole ribonucleotide mutase']	3	625	623	375	10	['p__Firmicutes_A']]
dasatinib'	propionyl-O-dasatinib	RXNQT-4344'	no EC prediction'	['2-oxoglutarate-dependent ethylene/succinate-forming enzyme', hypothetical protein	2	2	2	2	2	['p__Actinobacteriota', 'p__Proteobacteria']]
deleobuvir'	CD 6168	RXN-19972'	5.3.3.22'	['putative FAD-linked oxidoreductase YvdP']	5	17	17	17	4	['p__Firmicutes_A']]
dexamethasone'	17-Oxo Dexamethasone	RXN66-354'	5.3.3.1'	['UDP-glucose 4-epimerase']	27	424	225	195	17	['p__Firmicutes_A']]
diphenyl sulfoxide'	diphenyl sulfide	RXN-17597'	1.14.13.69'	['Cytochrome b6-f complex iron-sulfur subunit']	39	840	424	370	9	['p__Proteobacteria']]
doxorubicin	7-deoxydoxorubicinol	['RXN-21244'	no EC prediction'	['L-lactate dehydrogenase']	10	372	303	293	11	['p__Proteobacteria']]
doxorubicin	7-deoxydoxorubicinolone	['RXN-21244'	no EC prediction'	['L-lactate dehydrogenase']	10	372	303	293	11	['p__Proteobacteria']]
eltrombopag'	SB-611855	RXN-19129'	1.11.1.7'	["3' 5'-cyclic adenosine monophosphate phosphodiesterase CpdA"]	8	715	627	444	14	['p__Bacteroidota']]
entacapone	amino entacapone	['RXN-18342'	no EC prediction'	['Heme oxygenase 1']	2	48	47	43	4	['p__Firmicutes_A']]
epacadostat	M11 (fig 5)	['ARYLFORMAMIDASE-RXN',	3.5.1.9',	['Kynurenine formamidase'],	9	678	590	404	17	['p__Firmicutes_A']]
estradiol'	estrone	RXN-17098'	4.1.2.58'	['5-keto-4-deoxy-D-glucarate aldolase']	6	489	331	232	14	['p__Firmicutes_A']]
ethacrynic acid	Dihydroethacrynate	['RXN-21242'	5.3.99.10'	['L-lactate dehydrogenase']	10	372	303	293	11	['p__Proteobacteria']]
Exemestane'	single reduction	RXN66-362'	5.3.3.1'	['dTDP-glucose 4 6-dehydratase']	22	219	136	109	9	['p__Firmicutes_A']]
Exemestane'	double reduction	RXN66-362'	5.3.3.1'	['dTDP-glucose 4 6-dehydratase']	22	219	136	109	9	['p__Firmicutes_A']]
flosequinan'	7-fluoro-1-methyl-3-methylsulfanylquinolin-4-one	RXN0-6565_f'	1.3.1.1'	['Glutamate synthase [NADPH] small chain']	31	5496	2402	1181	18	['p__Firmicutes_A']]
flucytosine'	5-fu	RXN-14129'	3.5.4.1'	['tRNA-specific adenosine deaminase']	34	9774	4405	2041	25	['p__Firmicutes_A']]
fluphenazine'	propionyl-O-fluphenazine	RXNQT-4344'	no EC prediction'	['2-oxoglutarate-dependent ethylene/succinate-forming enzyme', hypothetical protein	2	2	2	2	2	['p__Actinobacteriota', 'p__Proteobacteria']]
flutamide	nitroreductase product	['HYDROXYMANDELONITRILE-LYASE-RXN'	no EC prediction'	['High-molecular weight cobalt-containing nitrile hydratase subunit alpha', 'Nitrile hydratase subunit beta']	7	19	11	11	2	['p__Proteobacteria']]
fostamatinib	fostamatinib M	['RXN-10009',	2.5.1.105',	['hypothetical protein'],	25	867	745	510	17	['p__Firmicutes_A']]
glyceryl trinitrate'	glyceryl-1,3-dinitrate; glyceryl-1,2-dinitrate; glyceryl-1-mononitrate; glyceryl-2-mononitrate	RXN-20735'	3.1.8.1'	['Xaa-Pro dipeptidase']	3	91	91	90	6	['p__Proteobacteria']]
glycyrrhizin	glycyrrhetic acid	['RXN-20983'	3.5.1.115'	['6-phospho-beta-galactosidase']	12	3905	1198	553	10	['p__Actinobacteriota']]
hesperidin'	hesperitin	RXN-16249'	3.2.1.40'	['Arylsulfatase', 'hypothetical protein']	22	3830	1438	841	15	['p__Bacteroidota']]
Iloperidone'	hydrolysis product	RXN-13907'	no EC prediction'	['Phenylalanine-4-hydroxylase']	2	26	26	26	4	['p__Proteobacteria']]
indicine n-oxide'	indicine	ADDALT-RXN'	3.5.4.4'	['5-methylthioadenosine/S-adenosylhomocysteine deaminase']	19	2866	2257	1101	23	['p__Firmicutes_A']]
ingenol disoxate	16-hydroxyl-Ingenol disoxate	['RXN-15498',	5.5.1.9',	['hypothetical protein'],	1	12	11	10	3	['p__Firmicutes_A']]
isosorbide dinitrate'	isosorbide	RXN-14113'	3.1.4.16'	['Trifunctional nucleotide phosphoesterase protein YfkN', hypothetical protein	5	37	37	35	4	['p__Firmicutes_A']]
isosorbide dinitrate'	isosorbide mononitrate	RXN-14113'	3.1.4.16'	['Trifunctional nucleotide phosphoesterase protein YfkN', hypothetical protein	5	37	37	35	4	['p__Firmicutes_A']]
isoxanthohumol'	8-prenylnaringenin	RXN-13424'	3.1.1.95'	['Para-nitrobenzyl esterase']	7	503	395	280	10	['p__Firmicutes_A']]
levamisole'	levametabol I	RXN-15682'	no EC prediction'	['hypothetical protein']	5	400	375	202	9	['p__Firmicutes_A']]
levamisole'	levametabol II	RXN-15682'	no EC prediction'	['hypothetical protein']	5	400	375	202	9	['p__Firmicutes_A']]
loperamide oxide'	loperamide	RXN-16589'	1.7.1.6'	['FAD-dependent urate hydroxylase']	22	148	98	91	6	['p__Proteobacteria']]
lovastatin'	M1	RXN-15722_f'	no EC prediction'	['hypothetical protein']	22	2599	1431	889	16	['p__Firmicutes_A']]
lovastatin'	M8	['CHLOROGENATE-HYDROLASE-RXN'	3.1.1.42'	['Para-nitrobenzyl esterase']	8	309	262	194	8	['p__Firmicutes_A']]
methamphetamine'	amphetamine	RXN-19391'	1.14.13.8'	['Baeyer-Villiger monooxygenase', 'FAD-containing monooxygenase EthA', 'Phenylacetone monooxygenase']	3	3	3	3	2	['p__Proteobacteria']]
methotrexate'	DAMPA + glutamate	3.4.17.11-RXN'	3.4.17.11'	['Carboxypeptidase G2']	17	575	373	231	15	['p__Firmicutes_A']]
methotrexate'	6MPDA + 97636	3.4.17.11-RXN'	3.4.17.11'	['Carboxypeptidase G2']	17	575	373	231	15	['p__Firmicutes_A']]
methylprednisolone	reduction products	['STERYL-SULFATASE-RXN'	no EC prediction'	['Arylsulfatase']	6	847	323	223	10	['p__Bacteroidota']]
metronidazole'	5-(Hydroxyamino)-2-methyl-1H-imidazole-1-ethanol	RXN-12213'	3.5.1.91'	['hypothetical protein']	1	4	4	4	1	['p__Proteobacteria']]
metronidazole'	N-(2-hydroxyethyl)-oxamic acid // acetamide	RXN-12213'	3.5.1.91'	['hypothetical protein']	1	4	4	4	1	['p__Proteobacteria']]
misonidazole'	2-Amino-alpha-(methoxymethyl)-1H-imidazole-1-ethanol	NMNAMIDOHYDRO-RXN'	3.5.1.42'	['Putative competence-damage inducible protein']	5	1339	1331	808	17	['p__Firmicutes_A']]
misoprostol'	misoprostol acid	RXN-17741'	3.1.4.39'	['hypothetical protein']	1	12	11	10	3	['p__Firmicutes_A']]
mycophenolate mofetil'	mycophenolic acid	RXN-13423'	3.1.1.28'	['Para-nitrobenzyl esterase']	7	503	395	280	10	['p__Firmicutes_A']]
nabumetone	nabumetone alcohol	['RXN-18229'	no EC prediction'	['N-carbamoyl-D-amino acid hydrolase']	14	200	149	121	13	['p__Bacteroidota']]
nicardipine	aminonicardipine	['RXN-18509'	5.4.99.18'	['hypothetical protein']	2	14	13	12	5	['p__Firmicutes']]
nimodipine	aminonimodipine	['RXN0-743'	5.4.99.18'	['N5-carboxyaminoimidazole ribonucleotide mutase']	3	625	623	375	10	['p__Firmicutes_A']]
nizatidine'	hydroxyiminonizatidine	R122-RXN'	3.5.4.43'	['5-methylthioadenosine/S-adenosylhomocysteine deaminase']	31	4367	2504	1173	22	['p__Firmicutes_A']]
omeprazole'	ufiprazole	1.8.98.1-RXN'	no EC prediction'	['putative iron-sulfur-binding oxidoreductase FadF']	7	84	74	57	10	['p__Firmicutes']]
Paliperidone'	hydrolysis metabolite	RXN-13907'	no EC prediction'	['Phenylalanine-4-hydroxylase']	2	26	26	26	4	['p__Proteobacteria']]
Pantoprazole'	pantoprazole sulfide	RXN-12612'	3.5.4'	['Succinyl-diaminopimelate desuccinylase']	15	769	638	496	17	['p__Firmicutes_A']]
phenacetin'	p-phenetidine	RXN-21374'	3.5.1.13'	['Imidazolonepropionase']	24	1540	1048	388	15	['p__Actinobacteriota']]
potassium oxonate'	cyanuric acid	RXN-15261'	3.5.4.3'	['5-methylthioadenosine/S-adenosylhomocysteine deaminase']	13	947	616	362	19	['p__Firmicutes_A']]
prednisolone'	11-hydroxy-10,13-dimethyl-7,8,9,11,12,14,15,16-octahydro-6H-cyclopenta[a]phenanthrene-3,17-dione	STERYL-SULFATASE-RXN'	no EC prediction'	['Arylsulfatase']	6	847	323	223	10	['p__Bacteroidota']]
prednisone'	10,13-dimethyl-6,7,8,9,12,14,15,16-octahydrocyclopenta[a]phenanthrene-3,11,17-trione	RXN-16093'	5.5.1.23'	['hypothetical protein']	2	19	18	18	3	['p__Proteobacteria']]
primaquine'	propionyl-N-primaquine	3.5.1.92-RXN'	3.5.1.92'	['Decarbamoylnovobiocin carbamoyltransferase']	3	21	21	21	7	['p__Proteobacteria']]
ranitidine'	hydroxyiminoranitidine	R122-RXN'	3.5.4.43'	['5-methylthioadenosine/S-adenosylhomocysteine deaminase']	31	4367	2504	1173	22	['p__Firmicutes_A']]
risperidone'	9-OH-RIS	RXN-13907'	no EC prediction'	['Phenylalanine-4-hydroxylase']	2	26	26	26	4	['p__Proteobacteria']]
ruxolitinib	2-hydroxy ruxolotinib	['3.3.2.2-RXN',	3.3.2.2',	['hypothetical protein'],	3	149	146	110	7	['p__Firmicutes_A']]
ruxolitinib	3-hydroxy ruxolotinib	['3.3.2.2-RXN',	3.3.2.2',	['hypothetical protein'],	3	149	146	110	7	['p__Firmicutes_A']]
samotolisib	M4	['ADDALT-RXN',	3.5.4.4',	['5-methylthioadenosine/S-adenosylhomocysteine deaminase'],	19	2866	2257	1101	23	['p__Firmicutes_A']]
simvastatin'	simvastatin acid	CHLOROGENATE-HYDROLASE-RXN'	3.1.1.42'	['Para-nitrobenzyl esterase']	8	309	262	194	8	['p__Firmicutes_A']]
spironolactone'	7a-thiospironolactone	SINAPINE-ESTERASE-RXN'	3.1.1.49'	['hypothetical protein']	2	67	52	52	4	['p__Proteobacteria']]
succinylsulfathiazole'	succinate, sulfathiazole	RXN-13907'	no EC prediction'	['Phenylalanine-4-hydroxylase']	2	26	26	26	4	['p__Proteobacteria']]
sulfapyridine'	acetylated sulfapyridine	RXN-16879'	2.3.1.12'	['hypothetical protein']	1	29	23	22	5	['p__Proteobacteria']]
sulfinpyrazone'	deoxysulfinpyrazone	RXN-11506'	1.1.1.332'	['Thioredoxin reductase']	84	10875	3463	1728	24	['p__Firmicutes_A']]
sulindac'	deoxysulindac	RXN-13478'	1.5.1.44'	['Quinone oxidoreductase 2']	4	259	221	212	11	['p__Proteobacteria']]
sulindac'	M2	RXN-13478'	1.5.1.44'	['Quinone oxidoreductase 2']	4	259	221	212	11	['p__Proteobacteria']]
tacrolimus	M1	['RXN-21244'	3.2.1.175'	['L-lactate dehydrogenase']	10	372	303	293	11	['p__Proteobacteria']]
tenofovir'	adenine	RXN-14113'	3.1.4.16'	['Trifunctional nucleotide phosphoesterase protein YfkN', hypothetical protein	5	37	37	35	4	['p__Firmicutes_A']]
tolcapone'	N-acetylamino-tolcapone	RXN-16459'	1.13.11.43'	['Glutamyl-tRNA(Gln) amidotransferase subunit A']	12	2676	2264	1153	21	['p__Firmicutes_A']]
ursodiol'	lithocholic acid	RXN-15366'	no EC prediction'	['Acetyl-CoA:oxalate CoA-transferase']	10	1230	582	396	13	['p__Firmicutes_A']]
vorinostat	M1 (Sup 3)	['BIOTINIDASE-RXN'	3.5.1.12'	['Formamidase']	2	4	4	4	2	['p__Proteobacteria']]
zonisamide'	2-Sulfamoylacetylphenol	1.13.11.47-RXN'	no EC prediction'	['hypothetical protein']	96	7680	2916	1462	24	['p__Firmicutes_A']]

### Sheet: Figure 6B
reaction	Firmicutes_A	Bacteroidota	Firmicutes	Proteobacteria	Actinobacteriota	Firmicutes_C	Desulfobacterota_A	Fusobacteriota	Verrucomicrobiota	Euryarchaeota	Firmicutes_B	Cyanobacteria	Myxococcota	Thermoplasmatota	Campylobacterota	Spirochaetota	Elusimicrobiota	Patescibacteria	Eremiobacterota	Firmicutes_I	Synergistota	Halobacterota	Firmicutes_G	Bdellovibrionota	Fibrobacterota
5DFCR	2323	221	187	451	711	237	33	51	31	18	17	1	4	13	26	16	0	0	7	49	20	6	2	2	1
5DFUR	60	1	16	7	5	6	0	2	1	0	0	4	0	0	0	0	0	0	1	0	0	0	0	0	0
altretamine	47	12	2	0	1	1	0	1	2	0	0	12	0	1	0	0	0	0	3	0	0	0	0	0	1
amlodipine	346	206	7	1	23	11	0	0	18	9	3	1	0	0	0	0	0	0	0	0	0	0	0	0	0
benzylpenicillin	1	0	0	10	0	0	0	0	0	0	0	0	0	0	0	0	0	0	0	0	1	0	0	0	0
berberin	1795	529	454	351	706	128	20	34	56	0	14	62	1	0	19	19	4	10	1	26	6	0	1	0	1
BILR 355	971	425	425	1159	389	199	7	40	12	0	7	0	0	0	0	2	0	0	4	62	10	8	0	2	0
bromazepam	912	0	375	325	613	123	30	31	49	9	10	50	0	12	36	12	3	10	3	58	11	3	0	0	1
capecitabine	2	1	1	84	0	0	0	0	1	0	0	2	0	0	0	0	0	0	0	0	0	0	0	0	0
chenodiol	563	34	52	228	244	75	1	7	0	0	6	0	0	0	2	0	0	0	0	4	10	4	0	0	0
chloramphenicol	894	302	171	159	67	103	21	37	33	6	10	6	0	8	35	12	0	0	0	26	5	2	2	0	1
clofazimine	4	0	22	934	0	0	0	1	0	0	0	1	0	0	0	0	0	0	0	0	0	0	0	2	0
clofazimine M2	4	0	22	934	0	0	0	1	0	0	0	1	0	0	0	0	0	0	0	0	0	0	0	2	0
clonazepam	2236	232	153	426	785	230	27	59	28	14	10	1	3	12	33	18	0	0	7	54	27	8	2	2	0
cortisone	155	72	49	74	15	23	2	1	4	0	0	9	0	1	10	0	2	1	2	7	3	0	0	0	0
daidzein	42	14	11	20	12	0	0	1	4	0	0	2	0	0	0	4	0	0	0	5	0	0	0	0	0
dantrolene	346	206	7	1	23	11	0	0	18	9	3	1	0	0	0	0	0	0	0	0	0	0	0	0	0
dasatinib	0	0	0	1	1	0	0	0	0	0	0	0	0	0	0	0	0	0	0	0	0	0	0	0	0
deleobuvir	10	0	2	4	0	1	0	0	0	0	0	0	0	0	0	0	0	0	0	0	0	0	0	0	0
dexamethasone	155	72	49	74	15	23	2	1	4	0	0	9	0	1	10	0	2	1	2	7	3	0	0	0	0
diphenyl sulfoxide	108	3	70	474	124	0	0	0	0	0	0	0	0	1	0	0	0	0	3	52	0	5	0	0	0
doxorubicin	34	1	110	190	21	8	0	1	0	0	0	0	0	2	1	1	0	0	0	3	0	0	0	0	0
doxorubicin M2	34	1	110	190	21	8	0	1	0	0	0	0	0	2	1	1	0	0	0	3	0	0	0	0	0
eltrombopag	107	309	33	166	23	138	0	0	1	2	1	1	0	0	2	0	4	0	0	12	0	2	0	0	0
entacapone	24	0	1	2	21	0	0	0	0	0	0	0	0	0	0	0	0	0	0	0	0	0	0	0	0
epacadostat	0	8	62	120	36	31	1	7	1	5	2	0	0	1	0	0	0	0	0	10	6	1	2	1	0
estradiol	282	1	11	124	10	14	12	5	19	1	1	0	0	0	0	1	0	0	0	0	4	4	0	0	0
ethacrynic acid	34	1	110	190	21	8	0	1	0	0	0	0	0	2	1	1	0	0	0	3	0	0	0	0	0
Exemestane	96	48	27	26	8	0	3	3	6	0	0	0	0	0	2	0	0	0	0	0	0	0	0	0	0
Exemestane M2	96	48	27	26	8	0	3	3	6	0	0	0	0	0	2	0	0	0	0	0	0	0	0	0	0
flosequinan	2239	568	184	292	1796	148	68	17	59	2	16	38	0	0	4	17	4	0	3	31	10	0	0	0	0
flucytosine	3913	1429	967	1054	1375	368	60	84	151	11	31	138	2	5	18	22	11	1	2	94	29	3	1	1	4
fluphenazine	0	0	0	1	1	0	0	0	0	0	0	0	0	0	0	0	0	0	0	0	0	0	0	0	0
flutamide	0	0	0	18	0	0	0	0	0	0	0	0	0	0	0	0	0	0	0	1	0	0	0	0	0
fostamatinib	0	92	83	71	9	30	10	14	4	2	8	27	0	3	1	4	0	0	0	3	12	0	0	0	0
glyceryl trinitrate	2	1	1	84	0	0	0	0	1	0	0	2	0	0	0	0	0	0	0	0	0	0	0	0	0
glycyrrhizin	507	1	892	323	2103	13	0	30	15	0	0	0	0	0	0	3	0	0	0	18	0	0	0	0	0
hesperidin	1155	1824	294	227	118	13	14	31	88	0	4	0	0	0	3	15	2	0	0	35	0	7	0	0	0
Iloperidone	0	0	6	16	0	0	0	0	0	0	0	0	0	0	0	0	0	0	0	3	0	0	0	1	0
indicine n-oxide	1132	141	187	403	683	141	20	18	24	12	7	0	1	5	16	23	2	0	3	35	6	4	1	1	1
ingenol disoxate	0	0	1	0	1	0	0	0	0	0	0	0	0	0	0	0	0	0	0	0	0	0	0	0	0
isosorbide dinitrate	20	0	5	11	0	0	0	0	0	0	0	0	0	0	0	0	0	0	0	1	0	0	0	0	0
isosorbide dinitrate M2	20	0	5	11	0	0	0	0	0	0	0	0	0	0	0	0	0	0	0	1	0	0	0	0	0
isoxanthohumol	253	67	26	73	58	16	2	3	0	0	0	0	0	0	0	1	0	0	0	4	0	0	0	0	0
levamisole	188	51	26	7	106	14	0	2	0	0	0	0	0	0	0	0	0	0	0	2	4	0	0	0	0
levamisole M2	188	51	26	7	106	14	0	2	0	0	0	0	0	0	0	0	0	0	0	2	4	0	0	0	0
loperamide oxide	6	1	13	112	14	0	0	0	0	0	0	0	0	0	0	0	0	0	0	2	0	0	0	0	0
lovastatin	1045	525	327	343	89	24	1	5	64	0	1	0	0	1	0	4	0	0	0	165	2	1	0	0	2
lovastatin M2	160	51	21	37	22	6	3	0	0	0	0	0	0	0	0	0	0	0	0	9	0	0	0	0	0
methamphetamine	0	0	1	2	0	0	0	0	0	0	0	0	0	0	0	0	0	0	0	0	0	0	0	0	0
methotrexate	146	30	61	103	125	77	7	4	0	0	2	0	0	2	1	4	4	0	0	5	4	0	0	0	0
methotrexate M2	146	30	61	103	125	77	7	4	0	0	2	0	0	2	1	4	4	0	0	5	4	0	0	0	0
methylprednisolone	109	619	9	43	21	0	0	5	34	0	0	0	0	0	0	2	0	0	0	4	0	1	0	0	0
metronidazole	0	0	0	4	0	0	0	0	0	0	0	0	0	0	0	0	0	0	0	0	0	0	0	0	0
metronidazole M2	0	0	0	4	0	0	0	0	0	0	0	0	0	0	0	0	0	0	0	0	0	0	0	0	0
misonidazole	709	211	132	101	5	98	14	21	19	0	5	0	0	0	0	4	4	0	0	22	1	1	1	1	0
misoprostol	10	0	1	0	1	0	0	0	0	0	0	0	0	0	0	0	0	0	0	0	0	0	0	0	0
mycophenolate mofetil	253	67	26	73	58	16	2	3	0	0	0	0	0	0	0	1	0	0	0	4	0	0	0	0	0
nabumetone	66	73	12	13	4	11	1	1	2	0	0	2	0	1	8	0	0	0	0	6	0	0	0	0	0
nicardipine	4	0	5	1	2	0	0	0	0	0	0	0	0	2	0	0	0	0	0	0	0	0	0	0	0
nimodipine	346	206	7	1	23	11	0	0	18	9	3	1	0	0	0	0	0	0	0	0	0	0	0	0	0
nizatidine	2236	232	153	426	785	230	27	59	28	14	10	1	3	12	33	18	0	0	7	54	27	8	2	2	0
omeprazole	0	3	30	4	7	1	2	0	0	5	8	0	0	20	0	0	0	0	0	4	0	0	0	0	0
Paliperidone	0	0	6	16	0	0	0	0	0	0	0	0	0	0	0	0	0	0	0	3	0	0	0	1	0
Pantoprazole	338	50	96	144	55	24	6	4	2	1	1	0	0	2	7	4	0	0	0	24	8	3	0	0	0
phenacetin	345	15	62	61	1008	6	12	9	2	0	3	0	0	0	0	1	0	0	0	7	7	1	1	0	0
potassium oxonate	431	54	28	132	174	56	5	19	11	4	1	0	0	5	2	12	0	0	1	14	1	4	0	2	0
prednisolone	109	619	9	43	21	0	0	5	34	0	0	0	0	0	0	2	0	0	0	4	0	1	0	0	0
prednisone	0	0	0	17	1	0	0	0	0	0	0	0	0	0	0	0	0	0	0	1	0	0	0	0	0
primaquine	3	2	3	10	0	0	0	0	1	0	0	0	0	0	0	0	0	0	1	0	0	0	0	1	0
ranitidine	2236	232	153	426	785	230	27	59	28	14	10	1	3	12	33	18	0	0	7	54	27	8	2	2	0
risperidone	0	0	6	16	0	0	0	0	0	0	0	0	0	0	0	0	0	0	0	3	0	0	0	1	0
ruxolitinib	0	24	21	27	4	0	0	0	0	0	0	0	0	0	0	1	0	0	0	6	0	0	0	0	0
ruxolitinib M2	0	24	21	27	4	0	0	0	0	0	0	0	0	0	0	1	0	0	0	6	0	0	0	0	0
samotolisib	0	141	187	403	682	141	20	18	24	12	7	0	1	5	16	23	2	0	3	35	6	4	1	1	1
simvastatin	160	51	21	37	22	6	3	0	0	0	0	0	0	0	0	0	0	0	0	9	0	0	0	0	0
spironolactone	0	1	0	61	3	0	0	0	0	0	0	0	0	0	2	0	0	0	0	0	0	0	0	0	0
succinylsulfathiazole	0	0	6	16	0	0	0	0	0	0	0	0	0	0	0	0	0	0	0	3	0	0	0	1	0
sulfapyridine	0	0	6	16	0	0	0	0	4	0	0	0	0	1	0	0	0	0	0	2	0	0	0	0	0
sulfinpyrazone	4205	1182	1528	1224	1651	223	103	118	103	25	57	82	2	19	53	23	7	8	5	218	27	7	3	2	0
sulindac	22	4	87	96	20	1	0	2	0	0	1	0	0	1	1	0	0	0	0	24	0	0	0	0	0
sulindac M2	22	4	87	96	20	1	0	2	0	0	1	0	0	1	1	0	0	0	0	24	0	0	0	0	0
tacrolimus	0	1	109	190	21	8	0	1	0	0	0	0	0	2	1	1	0	0	0	3	0	0	0	0	0
tenofovir	20	0	5	11	0	0	0	0	0	0	0	0	0	0	0	0	0	0	0	1	0	0	0	0	0
tolcapone	912	0	375	325	613	123	30	31	49	9	10	50	0	12	36	12	3	10	3	58	11	3	0	0	1
ursodiol	563	34	52	228	244	75	1	7	0	0	6	0	0	0	2	0	0	0	0	4	10	4	0	0	0
vorinostat	1	0	0	3	0	0	0	0	0	0	0	0	0	0	0	0	0	0	0	0	0	0	0	0	0
zonisamide	2251	580	916	1419	1932	152	19	9	74	2	17	61	1	7	15	11	7	4	4	163	9	16	6	5	0

### Sheet: Figure 6C
EC Class	Previous literature	SIMMER predictions for uncharacterized reactions
1	14	15
2	10	3
3	7	40
4	1	4
5	0	13
