## Supplementary File 1 - literature curation for "A novel *in silico* method employs chemical and protein similarity algorithms to accurately identify chemical transformations in the human gut microbiome"

### Sheet: full_list
drug	microbial metabolite	microbial enzyme/gene	rep. reference
3,4-dihydroxy-cinnamic acid (caffeic acid)	m-hydroxyphenylpropionic acid, m-coumaric acid	unknown	DOI: 10.1038/198684a0
5-asa (mesalazine)	N-acetyl-5-aminosalicylic acid	N-acetyltransferase	DOI: 10.1007/bf01740669
4-asa	N-acetyl-4-aminosalicylic acid	N-acetyltransferase	https://doi.org/10.1128/JB.183.11.3417-3427.2001
5-fu	5-fluorodihydropyrimidine-2,4(1H,3H)-dione	preT, preA	https://doi.org/10.1101/820084
acecainide	unknown	unknown	https://www.nature.com/articles/s41586-019-1291-3#Sec53
alfuzosin	unknown	unknown	https://www.nature.com/articles/s41586-019-1291-3#Sec53
allopurinol	unknown	unknown	https://www.biorxiv.org/content/10.1101/538215v1
alprenolol	unknown	unknown	https://www.nature.com/articles/s41586-019-1291-3#Sec53
altretamine	pentamethylmelamine	N-demthylase enzymes (no characterization)	10.7554/eLife.42866
amantadine	unknown	unknown	https://www.nature.com/articles/s41586-019-1291-3#Sec53
amlodapine	CCOC(C1=C(COCCN)C=C(C)C(C(OC)=O)=C1C2=CC=CC=C2Cl)=O	unknown	10.1097/HJH.0000000000000773
anagrelide	unknown	unknown	https://www.nature.com/articles/s41586-019-1291-3#Sec53
anastrozole	unknown	unknown	https://www.nature.com/articles/s41586-019-1291-3#Sec53
artemisinin	unknown	BT_1429	https://www.nature.com/articles/s41586-019-1291-3#Sec53
azathioprine	unknown	unknown	https://www.biorxiv.org/content/10.1101/538215v1
azetirelin	unknown	unknown	https://link.springer.com/article/10.1023/a:1012141025938
balsalazide	5-aminosalicylic acid, 4-aminobenzoyl-beta-alanine	azoR	https://doi.org/10.1016/j.ijpharm.2008.07.009
benazepril	unknown	unknown	https://www.nature.com/articles/s41586-019-1291-3#Sec53
benzbromarone	unknown	unknown	https://www.nature.com/articles/s41586-019-1291-3#Sec53
benzthiazide	unknown	unknown	https://www.nature.com/articles/s41586-019-1291-3#Sec53
benzylpenicillin	benzylpenicilloic acid	unknown	https://doi.org/10.1038/s41467-020-20495-4
berberin	dihydroberberine	unknown	https://doi.org/10.1038/srep12155
betamethasone	unknown	unknown	https://www.biorxiv.org/content/10.1101/538215v1
betamethasone acetate	unknown	unknown	https://www.nature.com/articles/s41586-019-1291-3#Sec53
betamethasone valerate	unknown	unknown	https://www.nature.com/articles/s41586-019-1291-3#Sec53
bezafibrate	unknown	unknown	https://www.nature.com/articles/s41586-019-1291-3#Sec53
bicalutamide	unknown	unknown	https://www.nature.com/articles/s41586-019-1291-3#Sec53
bilr 355	BILR 402	unknown	http://dmd.aspetjournals.org/content/40/6/1130.short
biperiden	unknown	unknown	https://www.nature.com/articles/s41586-019-1291-3#Sec53
bisacodyl	unknown	supp table 13	https://www.nature.com/articles/s41586-019-1291-3#Sec53
brivudine	bromovinyluracil	purine nucleoside phosphorylase	DOI: 10.1126/science.aat9931
bromazepam	2-(2-amino-5-bromobenzoyl) pyridine	unknown	10.1248/cpb.35.4338
bromocriptine mesylate	unknown	unknown	https://www.nature.com/articles/s41586-019-1291-3#Sec53
bucetin	unknown	unknown	https://doi.org/10.3109/00498257409052100
budesonide	unknown	unknown	https://www.nature.com/articles/s41586-019-1291-3#Sec53
bupropion	unknown	unknown	https://www.nature.com/articles/s41586-019-1291-3#Sec53
camylofine dihydrochloride	unknown	unknown	https://www.nature.com/articles/s41586-019-1291-3#Sec53
capecitabine	deglycocapecitabine	uridine phosphorylase	https://www.biorxiv.org/content/10.1101/538215v1
capsaicin	unknown	unknown	https://www.biorxiv.org/content/10.1101/538215v1
carbetapentane citrate	unknown	unknown	https://www.nature.com/articles/s41586-019-1291-3#Sec53
carisoprodol	unknown	unknown	https://www.nature.com/articles/s41586-019-1291-3#Sec53
carvedilol	unknown	unknown	https://www.nature.com/articles/s41586-019-1291-3#Sec53
celecoxib	unknown	unknown	https://www.nature.com/articles/s41586-019-1291-3#Sec53
cetirizine	unknown	unknown	https://www.nature.com/articles/s41586-019-1291-3#Sec53
chenodiol (chenodeoxycholic acid)	lithocholic acid	unknown	DOI: https://doi.org/10.1016/S0016-5085(79)80079-7
chloramphenicol	amino-chloramphenicol	nitroreductase	https://doi.org/10.1016/j.ijpharm.2008.07.009
chlormezanone	unknown	unknown	https://www.nature.com/articles/s41586-019-1291-3#Sec53
choline	trimethylamine	CutC (choline TMA-lyase)	https://doi.org/10.1016/j.chembiol.2016.07.020
cimetidine	unknown	unknown	https://www.nature.com/articles/s41586-019-1291-3#Sec53
clemastine fumarate	unknown	unknown	https://www.nature.com/articles/s41586-019-1291-3#Sec53
clemizole	unknown	unknown	https://www.nature.com/articles/s41586-019-1291-3#Sec53
clofazimine	chlorinated product (Sup3)	unknown	https://doi.org/10.1016/j.cell.2020.05.001
clonazepam	7-aminoclonazepam (also Sup3)	unknown	https://doi.org/10.3109/00498258409151481
clonazepam	unknown	unknown	https://www.nature.com/articles/s41586-019-1291-3#Sec53
clopidogrel sulfate	unknown	unknown	https://www.nature.com/articles/s41586-019-1291-3#Sec53
colchicine	unknown	unknown	https://www.nature.com/articles/s41586-019-1291-3#Sec53
cortisone	4-Androsten-3,11,17-trione	unknown	https://www.biorxiv.org/content/10.1101/538215v1
cyclobenzaprine	unknown	unknown	https://www.nature.com/articles/s41586-019-1291-3#Sec53
cyclohexylsulfamate	cyclohexylamine	cyclamate sulfamatase	https://doi.org/10.1093/oxfordjournals.jbchem.a130407
cyclophosphamide	unknown	unknown	https://www.nature.com/articles/s41586-019-1291-3#Sec53
cyproterone acetate	unknown	unknown	https://www.nature.com/articles/s41586-019-1291-3#Sec53
daidzein	dihydrodaidzein	unknown	https://www.ingentaconnect.com/content/aalas/cm/2004/00000054/00000002/art00004#
danazol	unknown	BT_0569	https://www.nature.com/articles/s41586-019-1291-3#Sec53
dantrolene	1-[(Z)-[5-(4-aminophenyl)furan-2-yl]methylideneamino]imidazolidine-2,4-dione	unknown	10.1248/yakushi1947.105.8_770
dasatinib	unknown	unknown	https://www.nature.com/articles/s41586-019-1291-3#Sec53
deflazacort	unknown	BT_0569, BT_4096	https://www.nature.com/articles/s41586-019-1291-3#Sec53
deleobuvir	CD 6168	unknown	DOI: https://doi.org/10.1124/dmd.115.064477
dexamethasone	17-Oxo Dexamethasone	unknown	https://www.biorxiv.org/content/10.1101/538215v1
diacetamate	unknown	supp table 13	https://www.nature.com/articles/s41586-019-1291-3#Sec53
diclofenac glucuronide	diclofenac	beta-glucuronidase	https://doi.org/10.3109/00498254.2013.811314
dicyclomine	unknown	unknown	https://www.nature.com/articles/s41586-019-1291-3#Sec53
didemethylsecoisolariciresinol	enterodiol	cldh	https://www.nature.com/articles/s41564-019-0596-1?platform=oscar&draft=collection
diflorasone diacetate	unknown	supp table 13	https://www.nature.com/articles/s41586-019-1291-3#Sec53
digitoxin	unknown	Cgr2	https://cdn.elifesciences.org/articles/33953/elife-33953-v1.pdf
digoxigenin	unknown	Cgr2	https://cdn.elifesciences.org/articles/33953/elife-33953-v1.pdf
digoxin	dihydrodigoxin	Cgr2	https://cdn.elifesciences.org/articles/33953/elife-33953-v1.pdf
diltiazem	desacetylditiazem	bt4096	https://www.nature.com/articles/s41586-019-1291-3#Sec53
diphenyl sulfoxide	diphenyl sulfide	unknown	https://doi.org/10.1016/0006-2952(95)00093-F
diphenylpyraline	unknown	unknown	https://www.nature.com/articles/s41586-019-1291-3#Sec53
dipyridamole	unknown	unknown	https://www.nature.com/articles/s41586-019-1291-3#Sec53
dolasetron	unknown	unknown	https://www.biorxiv.org/content/10.1101/538215v1
dopamine	m-tyramine	dadh	10.1126/science.aau6323
doxazosin mesylate	unknown	unknown	https://www.nature.com/articles/s41586-019-1291-3#Sec53
doxifluridine	5-fu	uridine phosphorylase	https://www.biorxiv.org/content/10.1101/538215v1
doxorubicin	7-deoxydoxorubicinol and 7-deoxydoxorubicinolone	unknown	http://dx.doi.org/10.1021/acsinfecdis.7b00166
drospirenone	unknown	BACDOR_03091	https://www.nature.com/articles/s41586-019-1291-3#Sec53
duloxetine	unknown	unknown	https://www.nature.com/articles/s41586-019-1291-3#Sec53
eltrombopag	SB-611855	unknown	DOI: https://doi.org/10.1124/dmd.111.040188
enalapril maleate	unknown	unknown	https://www.nature.com/articles/s41586-019-1291-3#Sec53
entacapone	unknown	supp table 13	https://www.nature.com/articles/s41586-019-1291-3#Sec53
enterodiol	enterolactone	edl	https://www.nature.com/articles/s41564-019-0596-1?platform=oscar&draft=collection
epacadostat	many (Figure 21)	unknown	https://doi.org/10.1124/dmd.116.070680	https://dx.doi.org/10.1021/acsmedchemlett.0c00202
ergonovine maleate	unknown	unknown	https://www.nature.com/articles/s41586-019-1291-3#Sec53
ergotamine tartrate	unknown	unknown	https://www.nature.com/articles/s41586-019-1291-3#Sec53
estradiol	estrone	unknown	https://doi.org/10.1016/0022-4731(80)90014-X
eszopiclone	unknown	unknown	https://www.nature.com/articles/s41586-019-1291-3#Sec53
ethacrynic acid	unknown	unknown	https://www.biorxiv.org/content/10.1101/538215v1
ethopropazine	unknown	unknown	https://www.nature.com/articles/s41586-019-1291-3#Sec53
ethoxzolamide	unknown	unknown	https://www.nature.com/articles/s41586-019-1291-3#Sec53
etodolac	unknown	unknown	https://www.nature.com/articles/s41586-019-1291-3#Sec53
exemestane	unknown	unknown	https://www.biorxiv.org/content/10.1101/538215v1
ezetimib	unknown	unknown	https://www.nature.com/articles/s41586-019-1291-3#Sec53
ezetimib-gluc	ezetimib	beta-gluc	https://doi.org/10.3390/pharmaceutics13071043
famciclovir	unknown	supp table 13	https://www.nature.com/articles/s41586-019-1291-3#Sec53
famprofazone	unknown	unknown	https://www.nature.com/articles/s41586-019-1291-3#Sec53
febuxostat	unknown	unknown	https://www.nature.com/articles/s41586-019-1291-3#Sec53
fenofibrate	unknown	unknown	https://www.nature.com/articles/s41586-019-1291-3#Sec53
fenspiride	unknown	unknown	https://www.nature.com/articles/s41586-019-1291-3#Sec53
finasteride	unknown	unknown	https://www.nature.com/articles/s41586-019-1291-3#Sec53
flosequinan	7-fluoro-1-methyl-3-methylsulfanylquinolin-4-one	unknown	https://doi.org/10.1016/0006-2952(95)00093-F
fluconazole	unknown	unknown	https://www.nature.com/articles/s41586-019-1291-3#Sec53
flucytosine	5-fu	cytosine deaminase	https://doi.org/10.1159/000069784
fludrocortisone acetate	unknown	unknown	https://www.biorxiv.org/content/10.1101/538215v1
fluoxetine	unknown	unknown	https://www.nature.com/articles/s41586-019-1291-3#Sec53
fluphenazine	unknown	unknown	https://www.nature.com/articles/s41586-019-1291-3#Sec53
flutamide	unknown	unknown	https://www.biorxiv.org/content/10.1101/538215v1
fluvoxamine maleate	unknown	unknown	https://www.nature.com/articles/s41586-019-1291-3#Sec53
fostamatinib	CC1(C)C(NC2=C(C=CC(NC3=NC(NC4=CC(O)=CC(O)=C4)=NC=C3F)=N2)O1)=O	alkaline phosphatase	https://dmd.aspetjournals.org/content/38/7/1166
galantamine	unknown	unknown	https://www.nature.com/articles/s41586-019-1291-3#Sec53
gemcitabine	2′, 2′-difluorodeoxyuridine	cytidine deaminase	https://science.sciencemag.org/content/357/6356/1156.abstract
gliclazide	unknown	unknown	https://www.nature.com/articles/s41586-019-1291-3#Sec53
glipizide	unknown	unknown	https://www.nature.com/articles/s41586-019-1291-3#Sec53
glyceryl trinitrate	glyceryl-1,3-dinitrate; glyceryl-1,2-dinitrate; glyceryl-1-mononitrate; glyceryl-2-mononitrate	unknown	https://doi.org/10.1016/j.ijpharm.2008.07.009
glycyrrhizin	glycyrrhetic acid	unknown	DOI: 10.1055/s-2008-1074963
griseofulvin	unknown	unknown	https://www.nature.com/articles/s41586-019-1291-3#Sec53
hesperidin	hesperitin	unknown	https://doi.org/10.1159/000078083
hydrocortisone (cortisol)	20B-dihydrocortisone	HSDH	http://www.jlr.org/content/58/5/916.short
hydrocortisone (cortisol)	11-Hydroxyandrost-4-ene-3,17-dione	unknown	https://www.nature.com/articles/s41586-019-1291-3#Sec53
hydrocortisone acetate	20B-dihydrocortisone	unknown	https://www.biorxiv.org/content/10.1101/538215v1
idebenone	unknown	unknown	https://www.nature.com/articles/s41586-019-1291-3#Sec53
iloperidone	unknown	unknown	https://www.biorxiv.org/content/10.1101/538215v1
imatinib	unknown	unknown	https://www.nature.com/articles/s41586-019-1291-3#Sec53
indicine n-oxide	indicine	unknown	https://cancerres.aacrjournals.org/content/39/9/3564.short
indomethacin	unknown	unknown	https://www.nature.com/articles/s41586-019-1291-3#Sec53
indomethacin glucuronide	indomethacin	beta-glucuronidase	https://doi.org/10.7554/eLife.08973
ingenol disoxate	16-hydroxyl-Ingenol disoxate	unknown	https://dx.doi.org/10.1021/acsmedchemlett.0c00202
ipsalazide	O=C(NCC(O)=O)C1=CC=C(N)C=C1 // NC2=CC(C(O)=O)=C(O)C=C2	azoR	https://doi.org/10.1016/j.apsb.2019.12.001
irbesartan	unknown	unknown	https://www.nature.com/articles/s41586-019-1291-3#Sec53
irsogladine maleate	unknown	unknown	https://www.nature.com/articles/s41586-019-1291-3#Sec53
isosorbide dinitrate	isosorbide mononitrate, isosorbide	unknown	https://doi.org/10.1128/mSystems.00105-16
itraconazole	unknown	unknown	https://www.nature.com/articles/s41586-019-1291-3#Sec53
ketoprofen glucuronide	ketoprofen	beta-glucuronidase	https://doi.org/10.3109/00498254.2013.811314
ketorolac tromethamine	unknown	unknown	https://www.nature.com/articles/s41586-019-1291-3#Sec53
lariciresinol	secoisolariciresinol	ber	https://www.nature.com/articles/s41564-019-0596-1?platform=oscar&draft=collection
levamisole	Levametabol I; levametabol II; levametabol III	unknown	https://doi.org/10.3109/00498259109039513
levodopa	dopamine	tyrosine decarboxylase	DOI: 10.1126/science.aau6323
levonorgestrel	norethindrone acetate 342.221	bt2068 and BACDOR_03091	https://www.nature.com/articles/s41586-019-1291-3#Sec53
linagliptin	unknown	unknown	https://www.nature.com/articles/s41586-019-1291-3#Sec53
lofexidine	unknown	unknown	https://www.nature.com/articles/s41586-019-1291-3#Sec53
loperamide	unknown	unknown	https://www.nature.com/articles/s41586-019-1291-3#Sec53
loperamide oxide	loperamide	unknown	PMID: 7628301
lorazepam	unknown	unknown	https://www.biorxiv.org/content/10.1101/538215v1
losartan	unknown	unknown	https://www.nature.com/articles/s41586-019-1291-3#Sec53
lovastatin	Monacolin J, 6'beta-Hydroxylovastatin, lovastatin acid	unknown	https://doi.org/10.1124/dmd.114.058354
mebendazole	unknown	unknown	https://www.nature.com/articles/s41586-019-1291-3#Sec53
mefloquine	unknown	unknown	https://www.nature.com/articles/s41586-019-1291-3#Sec53
megestrol acetate	unknown	unknown	https://www.nature.com/articles/s41586-019-1291-3#Sec53
melphalan	unknown	unknown	https://www.nature.com/articles/s41586-019-1291-3#Sec53
memantine	unknown	unknown	https://www.nature.com/articles/s41586-019-1291-3#Sec53
metaxalone	unknown	unknown	https://www.nature.com/articles/s41586-019-1291-3#Sec53
methamphetamine	amphetamine	unknown	https://doi.org/10.1111/j.2042-7158.1973.tb10043.x
methotrexate	DAMPA, glutamate	unknown	https://doi.org/10.1021/acs.jproteome.0c00230
methoxsalen	unknown	unknown	https://www.nature.com/articles/s41586-019-1291-3#Sec53
methsuximide	unknown	unknown	https://www.nature.com/articles/s41586-019-1291-3#Sec53
methylphenidate	unknown	unknown	https://www.nature.com/articles/s41586-019-1291-3#Sec53
methylprednisolone	unknown	unknown	https://www.biorxiv.org/content/10.1101/538215v1
methysergide maleate	unknown	unknown	https://www.nature.com/articles/s41586-019-1291-3#Sec53
metitepine maleate	unknown	unknown	https://www.nature.com/articles/s41586-019-1291-3#Sec53
metoprolol tartrate	unknown	unknown	https://www.nature.com/articles/s41586-019-1291-3#Sec53
metronidazole	N-(2-hydroxyethyl)-oxamic acid; acetamide	NfsB	10.1016/0006-2952(79)90407-6, http://jpet.aspetjournals.org/content/208/3/406.short
mevastatin	unknown	unknown	https://www.nature.com/articles/s41586-019-1291-3#Sec53
mifepristone	unknown	unknown	https://www.nature.com/articles/s41586-019-1291-3#Sec53
misonidazole	2-Amino-alpha-(methoxymethyl)-1H-imidazole-1-ethanol	unknown	https://doi.org/10.1016/0006-2952(80)90304-4
misoprostol	misoprostol acid	unknown	https://www.biorxiv.org/content/10.1101/538215v1
morphine 6-glucuronide	morphine	beta-glucuronidase	https://doi.org/10.1371/journal.pone.0244876
mycophenolate mofetil	mycophenolic acid	unknown	https://www.nature.com/articles/s41586-019-1291-3#Sec53
nabumetone	unknown	unknown	https://www.biorxiv.org/content/10.1101/538215v1
nafronyl oxalate	unknown	unknown	https://www.nature.com/articles/s41586-019-1291-3#Sec53
naftopidil	unknown	unknown	https://www.nature.com/articles/s41586-019-1291-3#Sec53
naloxone	unknown	unknown	https://www.nature.com/articles/s41586-019-1291-3#Sec53
naproxen	unknown	unknown	https://www.nature.com/articles/s41586-019-1291-3#Sec53
nateglinide	unknown	unknown	https://www.nature.com/articles/s41586-019-1291-3#Sec53
neoprontosil	sulphanilamide	azoR	https://doi.org/10.1016/j.ijpharm.2008.07.009
neostigmine bromide	unknown	unknown	https://www.nature.com/articles/s41586-019-1291-3#Sec53
nevirapine	unknown	unknown	https://www.nature.com/articles/s41586-019-1291-3#Sec53
nicardipine	aminonicardipine	nitroreductase	https://www.biorxiv.org/content/10.1101/538215v1
nicergoline	unknown	unknown	https://www.nature.com/articles/s41586-019-1291-3#Sec53
nifedipine	unknown	unknown	https://doi.org/10.1080/10717544.2018.1469687
nilutamide	unknown	unknown	https://www.biorxiv.org/content/10.1101/538215v1
nimodipine	unknown	unknown	https://www.biorxiv.org/content/10.1101/538215v2
nitisinone	unknown	unknown	https://www.biorxiv.org/content/10.1101/538215v3
nitrazepam	7-aminonitrazepam	nitroreductase	https://doi.org/10.1016/j.ijpharm.2008.07.009
nitrendipine	unknown	supp table 13	https://www.nature.com/articles/s41586-019-1291-3#Sec53
nitrofurantoin	1-{[(3-cyano-1 -oxopropyl)- methylene]amino)-2,4-imidazolidinedione, aminofurantoin	NfsB	http://dmd.aspetjournals.org/content/dmd/6/4/403.full.pdf
nizatidine	hydroxyiminonizatidine	unknown	https://doi.org/10.1016/S0378-5173(02)00018-2
norethindrone acetate	unknown	bt2068 and BACDOR_03091	https://www.nature.com/articles/s41586-019-1291-3#Sec53
norgestimate	unknown	unknown	https://www.nature.com/articles/s41586-019-1291-3#Sec53
noscapine	unknown	unknown	https://www.nature.com/articles/s41586-019-1291-3#Sec53
olanzapine	unknown	unknown	https://www.nature.com/articles/s41586-019-1291-3#Sec53
olmesartan medoxomil	unknown	unknown	https://www.nature.com/articles/s41586-019-1291-3#Sec53
olsalazine	5-asa	azoR	https://doi.org/10.1016/j.ijpharm.2008.07.009
omeprazole	ufiprazole	unknown	https://doi.org/10.1002/jps.2600840425
orphenadrine citrate	unknown	unknown	https://www.nature.com/articles/s41586-019-1291-3#Sec53
ouabagenin	unknown	Cgr2	https://cdn.elifesciences.org/articles/33953/elife-33953-v1.pdf
ouabain	unknown	Cgr2	https://cdn.elifesciences.org/articles/33953/elife-33953-v1.pdf
oxaprozin	unknown	unknown	https://www.nature.com/articles/s41586-019-1291-3#Sec53
oxazepam	unknown	unknown	https://www.biorxiv.org/content/10.1101/538215v3
oxcarbazepine	unknown	unknown	https://www.nature.com/articles/s41586-019-1291-3#Sec53
oxybutynin chloride	unknown	unknown	https://www.nature.com/articles/s41586-019-1291-3#Sec53
p‐hydroxyphenylacetate	p-cresol	p‐hydroxyphenylacetate decarboxylase	https://doi.org/10.1046/j.1432-1327.2001.02001.x
paclitaxel	unknown	unknown	https://www.nature.com/articles/s41586-019-1291-3#Sec53
paliperidone	unknown	unknown	https://www.nature.com/articles/s41586-019-1291-3#Sec53
pantoprazole	unknown	supp table 13	https://www.nature.com/articles/s41586-019-1291-3#Sec54
papaverine	unknown	unknown	https://www.nature.com/articles/s41586-019-1291-3#Sec54
paracetamol	unknown	unknown	https://www.ncbi.nlm.nih.gov/pubmed/31103967
paroxetine	unknown	unknown	https://www.nature.com/articles/s41586-019-1291-3#Sec54
penbutolol sulfate	unknown	unknown	https://www.nature.com/articles/s41586-019-1291-3#Sec54
pericyazine	acetylpericyazine	bt2367	https://www.nature.com/articles/s41586-019-1291-3#Sec54
pericyazine	propionylpericyazine	bt2367	https://www.nature.com/articles/s41586-019-1291-3#Sec54
phenacetin	p-phenetidine	unknown	https://doi.org/10.1016/j.ijpharm.2008.07.009
phenazopyridine	unknown	BT_1429 and COLAER_02348	https://www.nature.com/articles/s41586-019-1291-3#Sec54
phenytoin sodium	unknown	unknown	https://www.nature.com/articles/s41586-019-1291-3#Sec54
pidotimod	unknown	unknown	https://www.nature.com/articles/s41586-019-1291-3#Sec54
pimozide	unknown	unknown	https://www.nature.com/articles/s41586-019-1291-3#Sec54
pinoresinol	lariciresinol	ber	https://www.nature.com/articles/s41564-019-0596-1?platform=oscar&draft=collection
potassium oxonate	cyanuric acid	unknown	http://dmd.aspetjournals.org/content/28/10/1162.short
pranoprofen	unknown	unknown	https://www.nature.com/articles/s41586-019-1291-3#Sec54
prasugrel	unknown	unknown	https://www.biorxiv.org/content/10.1101/538215v4
prednisolone	11-hydroxy-10,13-dimethyl-7,8,9,11,12,14,15,16-octahydro-6H-cyclopenta[a]phenanthrene-3,17-dione	unknown	https://www.nature.com/articles/s41586-019-1291-3#Sec54
prednisone	10,13-dimethyl-6,7,8,9,12,14,15,16-octahydrocyclopenta[a]phenanthrene-3,11,17-trione	unknown	https://doi.org/10.3109/14756360902781322
primaquine phosphate	unknown	unknown	https://www.nature.com/articles/s41586-019-1291-3#Sec54
probenecid	unknown	unknown	https://www.biorxiv.org/content/10.1101/538215v5
procarbazine	unknown	unknown	https://www.nature.com/articles/s41586-019-1291-3#Sec54
progesterone	unknown	bt2068	https://doi.org/10.1016/0022-4731(80)90196-X
prontosil	triaminobenzene, sulphanilamide	azoR	https://doi.org/10.1016/j.ijpharm.2008.07.009
quinapril	unknown	unknown	https://www.nature.com/articles/s41586-019-1291-3#Sec54
racecadotril	unknown	supp table 13	https://www.nature.com/articles/s41586-019-1291-3#Sec54
ramelteon	unknown	unknown	https://www.nature.com/articles/s41586-019-1291-3#Sec54
ramipril	unknown	unknown	https://www.nature.com/articles/s41586-019-1291-3#Sec54
ranitidine	hydroxyiminoranitidine	unknown	https://doi.org/10.1016/j.ijpharm.2008.07.009
rebamipide	unknown	unknown	https://www.nature.com/articles/s41586-019-1291-3#Sec54
rebaudioside A	steviol	beta-glucosidase	https://doi.org/10.1016/j.fct.2008.05.008
regorafenib-gluc	regorafenib	beta-gluc	https://doi.org/10.1021/acschembio.9b00663
repaglinide	unknown	unknown	https://www.nature.com/articles/s41586-019-1291-3#Sec54
rifabutin	unknown	unknown	https://www.biorxiv.org/content/10.1101/538215v5
rifampin (rifampicin)	unknown	unknown	https://www.biorxiv.org/content/10.1101/538215v6
riluzole	unknown	unknown	https://www.nature.com/articles/s41586-019-1291-3#Sec54
risperidone	9-OH-RIS	unknown	http://dmd.aspetjournals.org/content/22/1/129.short
ritonavir	unknown	unknown	https://www.nature.com/articles/s41586-019-1291-3#Sec54
rizatriptan benzoate	unknown	unknown	https://www.nature.com/articles/s41586-019-1291-3#Sec54
roxatidine acetate	unknown	supp table 13	https://www.nature.com/articles/s41586-019-1291-3#Sec54
ruxolitinib	many (Figure 16)	unknown	https://dx.doi.org/10.1021/acsmedchemlett.0c00202
samatolisib	many (Figure 14)	unknown	https://dx.doi.org/10.1021/acsmedchemlett.0c00202
secoisolariciresinol	didemethylsecoisolariciresinol	glm	https://www.nature.com/articles/s41564-019-0596-1?platform=oscar&draft=collection
sennedine A	rhein anthrone	sennedin reductase	https://doi.org/10.1159/000138437
sesamin	sesamin monocatechol, sesamin di-catechol	SesA	https://doi.org/10.1073/pnas.1605050113
sildenafil citrate	unknown	unknown	https://www.nature.com/articles/s41586-019-1291-3#Sec54
sn-38g	sn-38	beta-glucuronidase	https://doi.org/10.1073/pnas.1918095117
sodium picosulfate	4,4'-dihydroxydiphenyl-(2 pyridyl)-methane	arylsulfate sulfotransferase	https://doi.org/10.1124/dmd.115.063867
sorivudine	bromovinyluracil	purine nucleoside phosphorylase	10.1126/science.aat9931
sotalol	unknown	unknown	https://www.nature.com/articles/s41586-019-1291-3#Sec54
spironolactone	7a-thiospironolactone	unknown	https://www.biorxiv.org/content/10.1101/538215v5
stevioside	steviol	beta-glucosidase	https://doi.org/10.3109/00498258609043540
succinylsulfathiazole	succinate, sulfathiazole	unknown	10.1001/archsurg.1942.01210200003001
sulfamethoxazole	unknown	unknown	https://www.biorxiv.org/content/10.1101/538215v5
sulfapyridine	acetylated sulfapyridine	unknown	https://doi.org/10.1016/0006-2952(87)90034-7
sulfasalazine	sulfapyridine, 5-ASA, plus more with known weights	azoR, BT_0217, BT_1429	PMID: 4402374
sulfinpyrazone	deoxysulfinpyrazone	unknown	doi.org/10.1016/0006-2952(95)00093-F
sulindac	deoxysulindac	unknown	doi.org/10.1016/0006-2952(95)00093-F
sulpiride	unknown	unknown	https://www.nature.com/articles/s41586-019-1291-3#Sec54
sumatriptan succinate	unknown	unknown	https://www.nature.com/articles/s41586-019-1291-3#Sec54
tacrolimus	in publication	unknown	https://doi.org/10.1124/dmd.118.084772
tadalafil	unknown	unknown	https://www.nature.com/articles/s41586-019-1291-3#Sec54
telmisartan	unknown	unknown	https://www.nature.com/articles/s41586-019-1291-3#Sec54
tenatoprazole	unknown	unknown	https://www.nature.com/articles/s41586-019-1291-3#Sec54
tenofovir	adenine	unknown	DOI: 10.1126/science.aai9383
thiosine	pyruvate, cysteamine	C-S lyase	DOI: 10.1128/jb.174.9.2968-2977.1992
thiothixene	unknown	unknown	https://www.nature.com/articles/s41586-019-1291-3#Sec54
tinidazole	unknown	supp table 13	https://www.nature.com/articles/s41586-019-1291-3#Sec54
tolazamide	unknown	unknown	https://www.nature.com/articles/s41586-019-1291-3#Sec54
tolcapone	N-acetylamino-tolcapone	unknown	https://www.biorxiv.org/content/10.1101/538215v5
trandolapril	unknown	unknown	https://www.nature.com/articles/s41586-019-1291-3#Sec54
tranilast	unknown	unknown	https://www.nature.com/articles/s41586-019-1291-3#Sec54
trifluridine	trifluorothymine	uridine phosphorylase	https://www.biorxiv.org/content/10.1101/538215v1
trihexyphenidyl	unknown	unknown	https://www.nature.com/articles/s41586-019-1291-3#Sec54
trimebutine maleate	unknown	unknown	https://www.nature.com/articles/s41586-019-1291-3#Sec54
trimetazidine dihydrochloride	unknown	unknown	https://www.nature.com/articles/s41586-019-1291-3#Sec54
ursodiol	lithocholic acid	unknown	https://doi.org/10.1016/S0016-5085(79)80079-7
valsartan	unknown	unknown	https://www.nature.com/articles/s41586-019-1291-3#Sec54
verapamil	unknown	unknown	https://www.nature.com/articles/s41586-019-1291-3#Sec54
vilazodone	unknown	unknown	https://www.nature.com/articles/s41586-019-1291-3#Sec54
vinpocetine	unknown	unknown	https://www.nature.com/articles/s41586-019-1291-3#Sec54
voriconazole	unknown	unknown	https://www.nature.com/articles/s41586-019-1291-3#Sec54
vorinostat	M1 (Sup 3)	unknown	https://www.biorxiv.org/content/10.1101/538215v1
warfarin	unknown	unknown	https://www.nature.com/articles/s41586-019-1291-3#Sec54
zaleplon	unknown	unknown	https://www.nature.com/articles/s41586-019-1291-3#Sec54
zearalenone	unknown	unknown	https://doi.org/10.1016/j.toxrep.2020.07.010
zidovudine	unknown	unknown	https://www.nature.com/articles/s41586-019-1291-3#Sec54
ziprasidone mesylate	unknown	unknown	https://www.nature.com/articles/s41586-019-1291-3#Sec54
zonisamide	2-Sulfamoylacetylphenol	unknown	https://onlinelibrary.wiley.com/doi/abs/10.1111/j.2042-7158.1997.tb06790.x
