## Supplementary File 2 - SMILES used as SIMMER input for "A novel *in silico* method employs chemical and protein similarity algorithms to accurately identify chemical transformations in the human gut microbiome"

### Sheet: Sheet1
left_comp	right_comp	left_smiles	right_smiles
5-asa	n-acetyl-5-asa	C1=CC(=C(C=C1N)C(=O)O)O.CC(=O)SCCNC(=O)CCNC(=O)[C@@H](C(C)(C)COP(=O)(O)OP(=O)(O)OC[C@@H]1[C@H]([C@H]([C@@H](O1)N2C=NC3=C(N=CN=C32)N)O)OP(=O)(O)O)O	CC(=O)NC1=CC(=C(C=C1)O)C(=O)O.CC(C)(COP(=O)(O)OP(=O)(O)OC[C@@H]1[C@H]([C@H]([C@@H](O1)N2C=NC3=C(N=CN=C32)N)O)OP(=O)(O)O)[C@H](C(=O)NCCC(=O)NCCS)O
4-asa	n-acetyl-4-asa	C1=CC(=C(C=C1N)O)C(=O)O.CC(=O)SCCNC(=O)CCNC(=O)[C@@H](C(C)(C)COP(=O)(O)OP(=O)(O)OC[C@@H]1[C@H]([C@H]([C@@H](O1)N2C=NC3=C(N=CN=C32)N)O)OP(=O)(O)O)O	CC(=O)NC1=CC(=C(C=C1)C(=O)O)O.CC(C)(COP(=O)(O)OP(=O)(O)OC[C@@H]1[C@H]([C@H]([C@@H](O1)N2C=NC3=C(N=CN=C32)N)O)OP(=O)(O)O)[C@H](C(=O)NCCC(=O)NCCS)O
5-fu	DHFU	C1=C(C(=O)NC(=O)N1)F.C1C=CN(C=C1C(=O)N)[C@H]2[C@@H]([C@@H]([C@H](O2)COP(=O)(O)OP(=O)(O)OC[C@@H]3[C@H]([C@H]([C@@H](O3)N4C=NC5=C(N=CN=C54)N)OP(=O)(O)O)O)O)O	C1C(C(=O)NC(=O)N1)F.C1=CC(=C[N+](=C1)[C@H]2[C@@H]([C@@H]([C@H](O2)COP(=O)(O)OP(=O)(O)OC[C@@H]3[C@H]([C@H]([C@@H](O3)N4C=NC5=C(N=CN=C54)N)OP(=O)(O)O)O)O)O)C(=O)N
proton // balsalazide // NADH	5-aminosalicylic acid // 4-aminobenzoyl-beta-alanine // NAD	[H+].OC1=C(C=C(C=C1)N=NC1=CC=C(C=C1)C(=O)NCCC([O-])=O)C([O-])=O.C1(/N(\C=C/CC(/C(N)=O)=1)[C@@H]5(O[C@H](COP(OP(OC[C@H]4(O[C@@H](N2(C3(\C(\N=C/2)=C(N)/N=C\N=3)))[C@H](O)[C@H](O)4))(=O)[O-])(=O)[O-])[C@@H](O)[C@@H](O)5))	NC1=CC(C([O-])=O)=C(O)C=C1.NC1=CC=C(C=C1)C(=O)NCCC([O-])=O.C5(/C(/C(N)=O)=C\C=C/[N+](/[C@@H]4(O[C@H](COP(OP(OC[C@H]3(O[C@@H](N1(C2(\C(\N=C/1)=C(N)/N=C\N=2)))[C@H](O)[C@H](O)3))(=O)[O-])(=O)[O-])[C@@H](O)[C@@H](O)4))=5)
brivudine	bromovinyluracil	OC[C@H]1O[C@H](C[C@@H]1O)N1C=C(\C=C\Br)C(=O)NC1=O	Br\C=C\C1=CNC(=O)NC1=O
capecitabine // dihydrogen phosphate	deglycocapecitabine // 5-deoxyribose-1-phosphate	CCCCCOC(=O)NC1=NC(=O)N(C=C1F)[C@@H]1O[C@H](C)[C@@H](O)[C@H]1O.OP(=O)(O)[O-]	CCCCCOC(=O)NC1=C(F)C=NC(=O)[N-]1.C[C@@H]1[C@H]([C@H](C(O1)OP(=O)(O)O)O)O
chloramphenicol // NADPH // H+	amino-chloramphenicol // NADP	OC[C@@H](NC(=O)C(Cl)Cl)[C@H](O)C1=CC=C(C=C1)[N+]([O-])=O.C1C=CN(C=C1C(=O)N)[C@H]2[C@@H]([C@@H]([C@H](O2)COP(=O)(O)OP(=O)(O)OC[C@@H]3[C@H]([C@H]([C@@H](O3)N4C=NC5=C(N=CN=C54)N)OP(=O)(O)O)O)O)O.[H+]	NC1=CC=C(C=C1)[C@@H](O)[C@@H](CO)NC(=O)C(Cl)Cl.C1=CC(=C[N+](=C1)[C@H]2[C@@H]([C@@H]([C@H](O2)COP(=O)(O)OP(=O)(O)OC[C@@H]3[C@H]([C@H]([C@@H](O3)N4C=NC5=C(N=CN=C54)N)OP(=O)(O)O)O)O)O)C(=O)N
clonazepam // NADPH	7-aminoclonazepam // NADP+	[O-][N+](=O)C1=CC2=C(NC(=O)CN=C2C2=CC=CC=C2Cl)C=C1.C1C=CN(C=C1C(=O)N)[C@H]2[C@@H]([C@@H]([C@H](O2)COP(=O)(O)OP(=O)(O)OC[C@@H]3[C@H]([C@H]([C@@H](O3)N4C=NC5=C(N=CN=C54)N)OP(=O)(O)O)O)O)O	NC1=CC2=C(NC(=O)CN=C2C2=CC=CC=C2Cl)C=C1.C1=CC(=C[N+](=C1)[C@H]2[C@@H]([C@@H]([C@H](O2)COP(=O)(O)OP(=O)(O)OC[C@@H]3[C@H]([C@H]([C@@H](O3)N4C=NC5=C(N=CN=C54)N)OP(=O)(O)O)O)O)O)C(=O)N
diclofenac glucuronide // water	diclofenac // glucuronic acid	O[C@@H]1[C@@H](O)[C@H](OC(=O)CC2=CC=CC=C2NC2=C(Cl)C=CC=C2Cl)O[C@@H]([C@H]1O)C([O-])=O.O	[O-]C(=O)CC1=CC=CC=C1NC1=C(Cl)C=CC=C1Cl.[C@@H]1([C@@H]([C@H](OC([C@@H]1O)O)C(=O)O)O)O
digoxin // FAD // proton // iron-sulfur-cluster	dihydrodigoxin // FADH2	C[C@H]1O[C@H](C[C@H](O)[C@@H]1O)O[C@H]1[C@@H](O)C[C@H](O[C@H]2[C@@H](O)C[C@H](O[C@H]3CC[C@@]4(C)[C@H](CC[C@@H]5[C@@H]4C[C@@H](O)[C@]4(C)[C@H](CC[C@]54O)C4=CC(=O)O[CH-]4)C3)O[C@@H]2C)O[C@@H]1C.CC1=CC2=C(C=C1C)N(C3=NC(=O)NC(=O)C3=N2)C[C@@H]([C@@H]([C@@H](COP(=O)(O)OP(=O)(O)OC[C@@H]4[C@H]([C@H]([C@@H](O4)N5C=NC6=C(N=CN=C65)N)O)O)O)O)O.[H+].[SH-].[SH-].[SH-].[SH-].[Fe].[Fe].[Fe].[Fe]	C[C@@H]1[C@H]([C@H](C[C@@H](O1)O[C@@H]2[C@H](O[C@H](C[C@@H]2O)O[C@@H]3[C@H](O[C@H](C[C@@H]3O)O[C@H]4CC[C@]5([C@@H](C4)CC[C@@H]6[C@@H]5C[C@H]([C@]7([C@@]6(CC[C@@H]7[C@H]8CC(=O)OC8)O)C)O)C)C)C)O)O.CC1=CC2=C(C=C1C)N(C3=C(N2)C(=O)NC(=O)N3)C[C@@H]([C@@H]([C@@H](COP(=O)(O)OP(=O)(O)OC[C@@H]4[C@H]([C@H]([C@@H](O4)N5C=NC6=C(N=CN=C65)N)O)O)O)O)O
dopamine	m-tyramine	[NH3+]CCC1=CC(O)=C(O)C=C1	[NH3+]CCC1=CC(O)=CC=C1.O
doxifluridine // dihydrogen phosphate	5-fu // deoxy	C[C@H]1O[C@H]([C@H](O)[C@@H]1O)N1C=C(F)C(=O)NC1=O.OP(=O)(O)[O-]	FC1=CNC(=O)[N-]C1=O.C[C@@H]1[C@H]([C@H](C(O1)OP(=O)(O)O)O)O
gemcitabine	2′, 2′-difluorodeoxyuridine	NC1=NC(=O)N(C=C1)[C@@H]1O[C@H](CO)[C@@H](O)C1(F)F.O.[H+]	OC[C@H]1O[C@@H](N2C=CC(=O)NC2=O)C(F)(F)[C@@H]1O.[NH4+]
hydrocortisone	20b-dihydrocortisone	C[C@@]1([C@@]2([H])[C@H](C[C@@]3(C)[C@](CC[C@]3(O)C(CO)=O)([H])[C@]2([H])CC4)O)C4=CC(CC1)=O.[H+] // C1(/N(\C=C/CC(/C(N)=O)=1)[C@@H]5(O[C@H](COP(OP(OC[C@H]4(O[C@@H](N2(C3(\C(\N=C/2)=C(N)/N=C\N=3)))[C@H](O)[C@H](O)4))(=O)[O-])(=O)[O-])[C@@H](O)[C@@H](O)5))	C[C@]12CCC(C=C1CC[C@@H]3[C@@H]2[C@@H](C[C@@]4(C)[C@H]3CC[C@]4(O)[C@@H](O)CO)O)=O.C5(/C(/C(N)=O)=C\C=C/[N+](/[C@@H]4(O[C@H](COP(OP(OC[C@H]3(O[C@@H](N1(C2(\C(\N=C/1)=C(N)/N=C\N=2)))[C@H](O)[C@H](O)3))(=O)[O-])(=O)[O-])[C@@H](O)[C@@H](O)4))=5)
hydrocortisone	20a-dihydrocortisone	C[C@@]1([C@@]2([H])[C@H](C[C@@]3(C)[C@](CC[C@]3(O)C(CO)=O)([H])[C@]2([H])CC4)O)C4=CC(CC1)=O.[H+] // C1(/N(\C=C/CC(/C(N)=O)=1)[C@@H]5(O[C@H](COP(OP(OC[C@H]4(O[C@@H](N2(C3(\C(\N=C/2)=C(N)/N=C\N=3)))[C@H](O)[C@H](O)4))(=O)[O-])(=O)[O-])[C@@H](O)[C@@H](O)5))	C[C@]12CCC(C=C1CC[C@@H]3[C@@H]2[C@@H](C[C@@]4(C)[C@H]3CC[C@]4(O)[C@H](O)CO)O)=O.C5(/C(/C(N)=O)=C\C=C/[N+](/[C@@H]4(O[C@H](COP(OP(OC[C@H]3(O[C@@H](N1(C2(\C(\N=C/1)=C(N)/N=C\N=2)))[C@H](O)[C@H](O)3))(=O)[O-])(=O)[O-])[C@@H](O)[C@@H](O)4))=5)
indomethacin glucuronide // water	indomethacin // glucuronic acid	COC1=CC=C2N(C(=O)C3=CC=C(Cl)C=C3)C(C)=C(CC(=O)O[C@@H]3O[C@@H]([C@@H](O)[C@H](O)[C@H]3O)C([O-])=O)C2=C1.O	COC1=CC=C2N(C(=O)C3=CC=C(Cl)C=C3)C(C)=C(CC([O-])=O)C2=C1.[C@@H]1([C@@H]([C@H](OC([C@@H]1O)O)C(=O)O)O)O
ketoprofen glucuronide // water	ketoprofen // glucuronic acid	CC(C(=O)O[C@@H]1O[C@@H]([C@@H](O)[C@H](O)[C@H]1O)C([O-])=O)C1=CC(=CC=C1)C(=O)C1=CC=CC=C1.O	CC(C([O-])=O)C1=CC(=CC=C1)C(=O)C1=CC=CC=C1.[C@@H]1([C@@H]([C@H](OC([C@@H]1O)O)C(=O)O)O)O
levodopa	dopamine	[NH3+][C@@H](CC1=CC(O)=C(O)C=C1)C([O-])=O	[NH3+]CCC1=CC(O)=C(O)C=C1
methotrexate	4-amino-4-deoxy-N10-methylpteric acid	CN(CC1=NC2=C(N)N=C(N)N=C2N=C1)C1=CC=C(C=C1)C(=O)N[C@@H](CCC([O-])=O)C([O-])=O	CN(CC1=NC2=C(N)N=C(N)N=C2N=C1)C1=CC=C(C=C1)C([O-])=O
metronidazole	5-(Hydroxyamino)-2-methyl-1H-imidazole-1-ethanol	CC1=NC=C(N1CCO)[N+]([O-])=O	CC1=NC=C(NO)N1CCO
metronidazole	N-(2-hydroxyethyl)-oxamic acid // acetamide	CC1=NC=C(N1CCO)[N+]([O-])=O	OCCNC(=O)C([O-])=O.CC(N)=O
morphine 6-glucuronide // water	morphine // glucuronic acid	C[NH+]1CC[C@]23[C@H]4OC5=C(O)C=CC(C[C@@H]1[C@@H]2C=C[C@@H]4O[C@@H]1O[C@@H]([C@@H](O)[C@H](O)[C@H]1O)C([O-])=O)=C35.O	C[NH+]1CC[C@]23[C@H]4OC5=C(O)C=CC(C[C@@H]1[C@@H]2C=C[C@@H]4O)=C35.[C@@H]1([C@@H]([C@H](OC([C@@H]1O)O)C(=O)O)O)O
neoprontosil // proton // NADH	sulphanilamide // other // NAD	CC(=O)NC1=CC2=C(O)C(N=NC3=CC=C(C=C3)S(N)(=O)=O)=C(C=C2C=C1S([O-])(=O)=O)S([O-])(=O)=O.[H+].C1(/N(\C=C/CC(/C(N)=O)=1)[C@@H]5(O[C@H](COP(OP(OC[C@H]4(O[C@@H](N2(C3(\C(\N=C/2)=C(N)/N=C\N=3)))[C@H](O)[C@H](O)4))(=O)[O-])(=O)[O-])[C@@H](O)[C@@H](O)5))	NC1=CC=C(C=C1)S(N)(=O)=O.CC(NC1=CC2=C(C(N)=C(S([O-])(=O)=O)C=C2C=C1S([O-])(=O)=O)O)=O.C5(/C(/C(N)=O)=C\C=C/[N+](/[C@@H]4(O[C@H](COP(OP(OC[C@H]3(O[C@@H](N1(C2(\C(\N=C/1)=C(N)/N=C\N=2)))[C@H](O)[C@H](O)3))(=O)[O-])(=O)[O-])[C@@H](O)[C@@H](O)4))=5)
nitrazepam // NADPH	7-aminonitrazepam // NADP+	[O-][N+](=O)C1=CC2=C(NC(=O)CN=C2C2=CC=CC=C2)C=C1.C1C=CN(C=C1C(=O)N)[C@H]2[C@@H]([C@@H]([C@H](O2)COP(=O)(O)OP(=O)(O)OC[C@@H]3[C@H]([C@H]([C@@H](O3)N4C=NC5=C(N=CN=C54)N)OP(=O)(O)O)O)O)O	NC1=CC2=C(NC(=O)CN=C2C2=CC=CC=C2)C=C1.C1=CC(=C[N+](=C1)[C@H]2[C@@H]([C@@H]([C@H](O2)COP(=O)(O)OP(=O)(O)OC[C@@H]3[C@H]([C@H]([C@@H](O3)N4C=NC5=C(N=CN=C54)N)OP(=O)(O)O)O)O)O)C(=O)N
flunitrazepam // NADPH	7-aminoflunitrazepam // NADP+	CN1C(=O)CN=C(C2=C1C=CC(=C2)[N+](=O)[O-])C3=CC=CC=C3F.C1C=CN(C=C1C(=O)N)[C@H]2[C@@H]([C@@H]([C@H](O2)COP(=O)(O)OP(=O)(O)OC[C@@H]3[C@H]([C@H]([C@@H](O3)N4C=NC5=C(N=CN=C54)N)OP(=O)(O)O)O)O)O	CN1C(=O)CN=C(C2=C1C=CC(=C2)N)C3=CC=CC=C3F.C1=CC(=C[N+](=C1)[C@H]2[C@@H]([C@@H]([C@H](O2)COP(=O)(O)OP(=O)(O)OC[C@@H]3[C@H]([C@H]([C@@H](O3)N4C=NC5=C(N=CN=C54)N)OP(=O)(O)O)O)O)O)C(=O)N
olsalazine // proton // NADH	5-ASA // 5-asa // NAD+	OC1=C(C=C(C=C1)N=NC1=CC(C([O-])=O)=C(O)C=C1)C([O-])=O.[H+].C1(/N(\C=C/CC(/C(N)=O)=1)[C@@H]5(O[C@H](COP(OP(OC[C@H]4(O[C@@H](N2(C3(\C(\N=C/2)=C(N)/N=C\N=3)))[C@H](O)[C@H](O)4))(=O)[O-])(=O)[O-])[C@@H](O)[C@@H](O)5))	NC1=CC(C([O-])=O)=C(O)C=C1.NC1=CC(C([O-])=O)=C(O)C=C1.C5(/C(/C(N)=O)=C\C=C/[N+](/[C@@H]4(O[C@H](COP(OP(OC[C@H]3(O[C@@H](N1(C2(\C(\N=C/1)=C(N)/N=C\N=2)))[C@H](O)[C@H](O)3))(=O)[O-])(=O)[O-])[C@@H](O)[C@@H](O)4))=5)
prontosil // proton // NADH	sulfanilamide // triaminobenzene // NAD+	NC1=CC(N)=C(C=C1)N=NC1=CC=C(C=C1)S(N)(=O)=O.[H+].C1(/N(\C=C/CC(/C(N)=O)=1)[C@@H]5(O[C@H](COP(OP(OC[C@H]4(O[C@@H](N2(C3(\C(\N=C/2)=C(N)/N=C\N=3)))[C@H](O)[C@H](O)4))(=O)[O-])(=O)[O-])[C@@H](O)[C@@H](O)5))	C1=CC(=CC=C1N)S(=O)(=O)N.NC1=CC=CC(N)=C1N.C5(/C(/C(N)=O)=C\C=C/[N+](/[C@@H]4(O[C@H](COP(OP(OC[C@H]3(O[C@@H](N1(C2(\C(\N=C/1)=C(N)/N=C\N=2)))[C@H](O)[C@H](O)3))(=O)[O-])(=O)[O-])[C@@H](O)[C@@H](O)4))=5)
SN38-g // water	SN38 // glucuronic acid	CCC1=C2CN3C(=CC4=C(COC(=O)[C@]4(O)CC)C3=O)C2=NC2=CC=C(O[C@@H]3O[C@@H]([C@@H](O)[C@H](O)[C@H]3O)C([O-])=O)C=C12.O	CCC1=C2CN3C(=CC4=C(COC(=O)[C@]4(O)CC)C3=O)C2=NC2=CC=C(O)C=C12.[C@@H]1([C@@H]([C@H](OC([C@@H]1O)O)C(=O)O)O)O
sorivudine	bromovinyluracil	OC[C@H]1O[C@H]([C@@H](O)[C@@H]1O)N1C=C(\C=C\Br)C(=O)NC1=O	Br\C=C\C1=CNC(=O)NC1=O
sulfasalazine // proton // NADH	sulfapyridine // 5-asa // NADP+	OC1=C(C=C(C=C1)N=NC1=CC=C(C=C1)S(=O)(=O)[N-]C1=CC=CC=N1)C([O-])=O.[H+].C1(/N(\C=C/CC(/C(N)=O)=1)[C@@H]5(O[C@H](COP(OP(OC[C@H]4(O[C@@H](N2(C3(\C(\N=C/2)=C(N)/N=C\N=3)))[C@H](O)[C@H](O)4))(=O)[O-])(=O)[O-])[C@@H](O)[C@@H](O)5))	NC1=CC=C(C=C1)S(=O)(=O)[N-]C1=CC=CC=N1.NC1=CC(C([O-])=O)=C(O)C=C1.C5(/C(/C(N)=O)=C\C=C/[N+](/[C@@H]4(O[C@H](COP(OP(OC[C@H]3(O[C@@H](N1(C2(\C(\N=C/1)=C(N)/N=C\N=2)))[C@H](O)[C@H](O)3))(=O)[O-])(=O)[O-])[C@@H](O)[C@@H](O)4))=5)
trifluridine // dihydrogen phosphate	triflourothymine // deoxy	C1[C@@H]([C@H](O[C@H]1N2C=C(C(=O)NC2=O)C(F)(F)F)CO)O.OP(=O)(O)[O-]	C1=C(C(=O)NC(=O)N1)C(F)(F)F.OC[C@@H]1[C@@H](O)CC(OP(O)(O)=O)O1
methotrexate	DAMPA // Glutamate	CN(CC1=NC2=C(N)N=C(N)N=C2N=C1)C1=CC=C(C=C1)C(=O)N[C@@H](CCC([O-])=O)C([O-])=O	CN(CC1=CN=C2C(=N1)C(=NC(=N2)N)N)C3=CC=C(C=C3)C(=O)O.C(CC(=O)O)[C@@H](C(=O)O)N
methotrexate	6-MPDA // n-methyl aniline // Glutamate	CN(CC1=NC2=C(N)N=C(N)N=C2N=C1)C1=CC=C(C=C1)C(=O)N[C@@H](CCC([O-])=O)C([O-])=O	CC1=CN=C2C(=N1)C(=NC(=N2)N)N.CNC1=CC=CC=C1.C(CC(=O)O)[C@@H](C(=O)O)N
methotrexate	6-MPDA // CID 97636	CN(CC1=NC2=C(N)N=C(N)N=C2N=C1)C1=CC=C(C=C1)C(=O)N[C@@H](CCC([O-])=O)C([O-])=O	CC1=CN=C2C(=N1)C(=NC(=N2)N)N.CNC1=CC=C(C=C1)C(=O)N[C@@H](CCC(=O)[O-])C(=O)[O-]
berberine	dihydroberberine	COC1=C(C2=C[N+]3=C(C=C2C=C1)C4=CC5=C(C=C4CC3)OCO5)OC	COC1=C(C2=C(C=C1)C=C3C4=CC5=C(C=C4CCN3C2)OCO5)OC
bilr 355	BILR 402	CCN1C2=C(C=CC=N2)N(C(=O)C3=C1N=CC(=C3)CCOC4=CC=[N+](C5=CC=CC=C54)[O-])C	CCN1C2=C(C=CC=N2)N(C(=O)C3=C1N=CC(=C3)CCOC4=CC=NC5=CC=CC=C54)C
chenodiol (chenodeoxycholic acid)	lithocholic acid	C[C@H](CCC(=O)O)[C@H]1CC[C@@H]2[C@@]1(CC[C@H]3[C@H]2[C@@H](C[C@H]4[C@@]3(CC[C@H](C4)O)C)O)C	C[C@H](CCC(=O)O)[C@H]1CC[C@@H]2[C@@]1(CC[C@H]3[C@H]2CC[C@H]4[C@@]3(CC[C@H](C4)O)C)C
Clofazimine	one dechlorination option	CC(C)N=C1C=C2C(=NC3=CC=CC=C3N2C4=CC=C(C=C4)Cl)C=C1NC5=CC=C(C=C5)Cl	CC(C)N=C1C=C2C(=NC3=CC=CC=C3N2C4=CC=CC=C4)C=C1NC5=CC=C(C=C5)Cl
clofazimine	other dechlorination option	CC(C)N=C1C=C2C(=NC3=CC=CC=C3N2C4=CC=C(C=C4)Cl)C=C1NC5=CC=C(C=C5)Cl	CC(C)N=C1C=C2C(=NC3=CC=CC=C3N2C4=CC=C(C=C4)Cl)C=C1NC5=CC=CC=C5
cortisol (hydrocortisone)	cortisol-desmo (Zimmerman observation)	C[C@]12CCC(C=C1CC[C@@H]3[C@@H]2[C@@H](O)C[C@@]4(C)[C@H]3CC[C@]4(O)C(CO)=O)=O	C[C@]56CCC(C=C5CC[C@@H]7[C@@H]6[C@@H](O)C[C@@]8(C)[C@H]7CCC8=O)=O
cortisone	cortisone-desmo	C[C@]12CCC(=O)C=C1CC[C@@H]3[C@@H]2C(=O)C[C@]4([C@H]3CC[C@@]4(C(=O)CO)O)C	C[C@]12CCC(C=C1CC[C@@H]3[C@@H]2C(C[C@@]4(C)[C@H]3CCC4=O)=O)=O
daidzein	dihydrodaidzein	C1=CC(=CC=C1C2=COC3=C(C2=O)C=CC(=C3)O)O	C1C(C(=O)C2=C(O1)C=C(C=C2)O)C3=CC=C(C=C3)O
dantrolene	aminodantrolene	C1C(=O)NC(=O)N1/N=C/C2=CC=C(O2)C3=CC=C(C=C3)[N+](=O)[O-]	C1C(=O)NC(=O)N1/N=C\C2=CC=C(O2)C3=CC=C(C=C3)N
dasatinib	propionyl-O-dasatinib	CC1=C(C(=CC=C1)Cl)NC(=O)C2=CN=C(S2)NC3=CC(=NC(=N3)C)N4CCN(CC4)CCO	CC1=C(NC(C2=CN=C(NC3=CC(N4CCN(CCOC(CC)=O)CC4)=NC(C)=N3)S2)=O)C(Cl)=CC=C1
deleobuvir	CD 6168	CN1C2=C(C=CC(=C2)C(=O)NC3(CCC3)C4=NC5=C(N4C)C=C(C=C5)/C=C/C(=O)O)C(=C1C6=NC=C(C=N6)Br)C7CCCC7	CN1C2=C(C(C3CCCC3)=C1C4=NC=C(Br)C=N4)C=CC(C(NC5(C6=NC7=C(C=C(CCC(O)=O)C=C7)N6C)CCC5)=O)=C2
O-desmethylxanthohumol	desmethyl-a,b-dihydro-xanthohumol	C/C(C)=C\CC1=C(O)C(C(/C=C/C2=CC=C(O)C=C2)=O)=C(O)C=C1O	C/C(C)=C\CC1=C(O)C(C(CCC2=CC=C(O)C=C2)=O)=C(O)C=C1O
dexamethasone/betamethasone	17-Oxo Dexamethasone	C[C@@H]1C[C@H]2[C@@H]3CCC4=CC(C=C[C@]4(C)[C@@]3(F)[C@@H](O)C[C@]2(C)[C@@]1(O)C(CO)=O)=O	C[C@@H]5C[C@H]6[C@@H]7CCC8=CC(C=C[C@]8(C)[C@@]7(F)[C@@H](O)C[C@]6(C)C5=O)=O
diltiazem	desacetylditiazem	CC(=O)O[C@@H]1[C@@H](SC2=CC=CC=C2N(C1=O)CCN(C)C)C3=CC=C(C=C3)OC	O[C@@H]1[C@H](C2=CC=C(OC)C=C2)SC3=CC=CC=C3N(CCN(C)C)C1=O
diphenyl sulfoxide // NAD(P)H // H+	diphenyl sulfide // NAD(P)	C1=CC=C(C=C1)S(=O)C2=CC=CC=C2.C1C=CN(C=C1C(=O)N)[C@H]2[C@@H]([C@@H]([C@H](O2)COP(=O)(O)OP(=O)(O)OC[C@@H]3[C@H]([C@H]([C@@H](O3)N4C=NC5=C(N=CN=C54)N)O)O)O)O.[H+]	C1=CC=C(C=C1)SC2=CC=CC=C2.C1=CC(=C[N+](=C1)[C@H]2[C@@H]([C@@H]([C@H](O2)COP(=O)([O-])OP(=O)(O)OC[C@@H]3[C@H]([C@H]([C@@H](O3)N4C=NC5=C(N=CN=C54)N)O)O)O)O)C(=O)N
eltrombopag	SB-611855	CC1=C(C=C(C=C1)N2C(=O)C(=C(N2)C)N=NC3=CC=CC(=C3O)C4=CC(=CC=C4)C(=O)O)C	NC1=CC=CC(C2=CC(C(O)=O)=CC=C2)=C1O
Entacapone	nitroreduction product	CCN(CC)C(=O)/C(=C/C1=CC(=C(C(=C1)O)O)[N+](=O)[O-])/C#N	CCN(C(/C(C#N)=C/C1=CC([NH3+])=C(O)C(O)=C1)=O)CC
estradiol	estrone	C[C@]12CC[C@H]3[C@H]([C@@H]1CC[C@@H]2O)CCC4=C3C=CC(=C4)O	C[C@]12CC[C@H]3[C@H]([C@@H]1CCC2=O)CCC4=C3C=CC(=C4)O
estrone	estradiol	C[C@]12CC[C@H]3[C@H]([C@@H]1CCC2=O)CCC4=C3C=CC(=C4)O	C[C@]12CC[C@H]3[C@H]([C@@H]1CC[C@@H]2O)CCC4=C3C=CC(=C4)O
Ethacrynic Acid	Dihydroethacrynate	CCC(=C)C(=O)C1=C(C(=C(C=C1)OCC(=O)O)Cl)Cl	CCC(C)C(=O)C1=C(C(=C(C=C1)OCC(=O)O)Cl)Cl
Exemestane	single reduction products	C[C@]12CC[C@H]3[C@H]([C@@H]1CCC2=O)CC(=C)C4=CC(=O)C=C[C@]34C	C[C@]12CC[C@H]3[C@@H](CC(C4=CC(CC[C@]34C)=O)=C)[C@@H]1CCC2=O.C[C@]56CC[C@H]7[C@@H](CC(C8CC(C=C[C@]78C)=O)=C)[C@@H]5CCC6=O
Exemestane	double reduction products	C[C@]12CC[C@H]3[C@H]([C@@H]1CCC2=O)CC(=C)C4=CC(=O)C=C[C@]34C	C[C@]12CC[C@H]3[C@@H](CC(C4=CC(CC[C@]34C)=O)C)[C@@H]1CCC2=O.C[C@]56CC[C@H]7[C@@H](CC(C8CC(C=C[C@]78C)=O)C)[C@@H]5CCC6=O
flosequinan // NAD(P)H // H+	deoxyflosequinan // NAD(P)	CN1C=C(C(=O)C2=C1C=C(C=C2)F)S(=O)C.C1C=CN(C=C1C(=O)N)[C@H]2[C@@H]([C@@H]([C@H](O2)COP(=O)(O)OP(=O)(O)OC[C@@H]3[C@H]([C@H]([C@@H](O3)N4C=NC5=C(N=CN=C54)N)O)O)O)O.[H+]	CN1C=C(C(=O)C2=C1C=C(C=C2)F)S.C1=CC(=C[N+](=C1)[C@H]2[C@@H]([C@@H]([C@H](O2)COP(=O)([O-])OP(=O)(O)OC[C@@H]3[C@H]([C@H]([C@@H](O3)N4C=NC5=C(N=CN=C54)N)O)O)O)O)C(=O)N
flucytosine	5-fu	C1=NC(=O)NC(=C1F)N	C1=C(C(=O)NC(=O)N1)F
fluphenazine	propionyl-O-fluphenazine	C1CN(CCN1CCCN2C3=CC=CC=C3SC4=C2C=C(C=C4)C(F)(F)F)CCO	FC(F)(F)C(C=C1)=CC2=C1SC3=CC=CC=C3N2CCCN4CCN(CCOC(CC)=O)CC4
Flutamide	nitroreduction product	CC(C)C(=O)NC1=CC(=C(C=C1)[N+](=O)[O-])C(F)(F)F	CC(C(NC1=CC(C(F)(F)F)=C([NH3+])C=C1)=O)C
glyceryl trinitrate	glyceryl-1,3-dinitrate; glyceryl-1,2-dinitrate; glyceryl-1-mononitrate; glyceryl-2-mononitrate	O=[N+]([O-])OCC(O[N+]([O-])=O)CO[N+]([O-])=O	CC(O[N+]([O-])=O)C.O=[N+]([O-])OCCCO[N+]([O-])=O.CC(O[N+]([O-])=O)CO[N+]([O-])=O
hesperidin	hesperitin	C[C@H]1[C@@H]([C@H]([C@H]([C@@H](O1)OC[C@@H]2[C@H]([C@@H]([C@H]([C@@H](O2)OC3=CC(=C4C(=O)C[C@H](OC4=C3)C5=CC(=C(C=C5)OC)O)O)O)O)O)O)O)O	COC1=C(C=C(C=C1)[C@@H]2CC(=O)C3=C(C=C(C=C3O2)O)O)O
hydrocortisone (cortisol)	20B-dihydrocortisone	C[C@]12CCC(C=C1CC[C@]3([H])[C@]2([H])[C@@H](O)C[C@@]4(C)[C@@]3([H])CC[C@]4(O)C(CO)=O)=O	C[C@]56CCC(C=C5CC[C@]7([H])[C@]6([H])[C@@H](O)C[C@@]8(C)[C@@]7([H])CC[C@@]8([C@@H](O)CO)O)=O
hydrocortisone acetate	20B-dihydrocortisone	C[C@]12CCC(C=C1CC[C@]3([H])[C@]2([H])[C@@H](O)C[C@@]4(C)[C@@]3([H])CC[C@]4(O)C(COC(C)=O)=O)=O	C[C@]56CCC(C=C5CC[C@]7([H])[C@]6([H])[C@@H](O)C[C@@]8(C)[C@@]7([H])CC[C@@]8([C@@H](O)CO)O)=O
Iloperidone	hydrolysis metabolite	CC(=O)C1=CC(=C(C=C1)OCCCN2CCC(CC2)C3=NOC4=C3C=CC(=C4)F)OC.O	CC(C1=CC(OC)=C(OCCCN2CCC(C(C(C=CC(F)=C3)=C3O)=O)CC2)C=C1)=O
indicine n-oxide	indicine	C[C@@H]([C@](C(C)C)(C(=O)OCC1=CC[N+]2([C@H]1[C@@H](CC2)O)[O-])O)O	C[C@@H]([C@](C(C)C)(C(=O)OCC1=CCN2[C@H]1[C@@H](CC2)O)O)O
isosorbide dinitrate	isosorbide	C1[C@H]([C@@H]2[C@H](O1)[C@H](CO2)O[N+](=O)[O-])O[N+](=O)[O-]	C1[C@H]([C@@H]2[C@H](O1)[C@H](CO2)O)O
isoxanthohumol	8-prenylnaringenin	CC(=CCC1=C2C(=C(C=C1O)OC)C(=O)CC(O2)C3=CC=C(C=C3)O)C	CC(=CCC1=C2C(=C(C=C1O)O)C(=O)C[C@H](O2)C3=CC=C(C=C3)O)C
levamisole	Levametabol I; levametabol II; levametabol III	C1CSC2=N[C@H](CN21)C3=CC=CC=C3	SCCN1C[C@H](C2=CC=CC=C2)N(O)C1=O.ON([C@@H](C3=CC=CC=C3)CN4CCSSCCN5C[C@H](C6=CC=CC=C6)N(O)C5=O)C4=O
loperamide oxide // NADPH	loperamide // NADP+	CN(C)C(=O)C(CC[N+]1(CCC(CC1)(C2=CC=C(C=C2)Cl)O)[O-])(C3=CC=CC=C3)C4=CC=CC=C4.C1C=CN(C=C1C(=O)N)[C@H]2[C@@H]([C@@H]([C@H](O2)COP(=O)(O)OP(=O)(O)OC[C@@H]3[C@H]([C@H]([C@@H](O3)N4C=NC5=C(N=CN=C54)N)OP(=O)(O)O)O)O)O.[H+]	CN(C)C(=O)C(CCN1CCC(CC1)(C2=CC=C(C=C2)Cl)O)(C3=CC=CC=C3)C4=CC=CC=C4.C1=CC(=C[N+](=C1)[C@H]2[C@@H]([C@@H]([C@H](O2)COP(=O)(O)OP(=O)(O)OC[C@@H]3[C@H]([C@H]([C@@H](O3)N4C=NC5=C(N=CN=C54)N)OP(=O)(O)O)O)O)O)C(=O)N.O
lovastatin	M1	CC[C@H](C)C(=O)O[C@H]1C[C@H](C=C2[C@H]1[C@H]([C@H](C=C2)C)CC[C@@H]3C[C@H](CC(=O)O3)O)C	O[C@H]1C[C@@H](C)C=C2[C@H]1[C@@H](CC[C@@H]3C[C@@H](O)CC(O3)=O)[C@@H](C)C=C2
lovastatin	M8	CC[C@H](C)C(=O)O[C@H]1C[C@H](C=C2[C@H]1[C@H]([C@H](C=C2)C)CC[C@@H]3C[C@H](CC(=O)O3)O)C	CC[C@@H](C(O[C@H]1C[C@@H](C)C=C2[C@H]1[C@@H](CC[C@@H](O)C[C@@H](O)CC(O)=O)[C@@H](C)C=C2)=O)C
methamphetamine // NADPH // O	amphetamine // NADP+ // water	C[C@@H](CC1=CC=CC=C1)NC.C1C=CN(C=C1C(=O)N)[C@H]2[C@@H]([C@@H]([C@H](O2)COP(=O)(O)OP(=O)(O)OC[C@@H]3[C@H]([C@H]([C@@H](O3)N4C=NC5=C(N=CN=C54)N)OP(=O)(O)O)O)O)O.[H+]	CC(CC1=CC=CC=C1)N.C1=CC(=C[N+](=C1)[C@H]2[C@@H]([C@@H]([C@H](O2)COP(=O)(O)OP(=O)(O)OC[C@@H]3[C@H]([C@H]([C@@H](O3)N4C=NC5=C(N=CN=C54)N)OP(=O)(O)O)O)O)O)C(=O)N.O
Methylprednisolone	reduction products	C[C@H]1C[C@H]2[C@@H]3CC[C@@](C(CO)=O)(O)[C@@]3(C)C[C@H](O)[C@@H]2[C@]4(C)C1=CC(C=C4)=O	C[C@H]1C[C@H]2[C@@H]3CC[C@@](C(CO)=O)(O)[C@@]3(C)C[C@H](O)[C@@H]2[C@]4(C)C1CC(C=C4)=O.C[C@H]5C[C@H]6[C@@H]7CC[C@@](C(CO)=O)(O)[C@@]7(C)C[C@H](O)[C@@H]6[C@]8(C)C5=CC(CC8)=O
Metronidazole	5-nitroso	CC1=NC=C(N1CCO)[N+](=O)[O-]	CC1=NC=C(N=C)N1CCO.[O]
5-nitroso	N-2-hydroxyethyloxamate // acetamide	CC1=NC=C(N=C)N1CCO.[O]	OCCNC(C(O)=O)=O.CC(N)=O
Metronidazole	an aminoimidazole	CC1=NC=C(N1CCO)[N+](=O)[O-]	CC1=NC=C(N)N1CCO
misonidazole	2-Amino-alpha-(methoxymethyl)-1H-imidazole-1-ethanol	COCC(CN1C=CN=C1[N+](=O)[O-])O	COCC(CN1C=CN=C1N)O
misoprostol	misoprostol acid	CCCCC(C)(C/C=C/[C@H]1[C@@H](CC(=O)[C@@H]1CCCCCCC(=O)OC)O)O	CCCCC(C/C=C/[C@H]1[C@H](O)CC([C@@H]1CCCCCCC(O)=O)=O)(O)C
mycophenolate mofetil	mycophenolic acid	CC1=C2COC(=O)C2=C(C(=C1OC)C/C=C(\C)/CCC(=O)OCCN3CCOCC3)O	CC1=C2COC(=O)C2=C(C(=C1OC)C/C=C(\C)/CCC(=O)O)O
Nabumetone	nabumetone alcohol	CC(CCC1=CC2=C(C=C(OC)C=C2)C=C1)=O	CC(CCC1=CC2=C(C=C(OC)C=C2)C=C1)O
Nicardipine·HCl	aminonicardipine	CC1=C(C(OC)=O)C(C2=CC([N+]([O-])=O)=CC=C2)C(C(OCCN(CC3=CC=CC=C3)C)=O)=C(C)N1	CC1=C(C(OC)=O)C(C2=CC([NH3+])=CC=C2)C(C(OCCN(CC3=CC=CC=C3)C)=O)=C(C)N1
Nilutamide	aminonilutamide	CC1(C(=O)N(C(=O)N1)C2=CC(=C(C=C2)[N+](=O)[O-])C(F)(F)F)C	CC1(C)C(N(C2=CC(C(F)(F)F)=C([NH3+])C=C2)C(N1)=O)=O
Nimodipine	aminonimodipine	CC1=C(C(C(=C(N1)C)C(=O)OC(C)C)C2=CC(=CC=C2)[N+](=O)[O-])C(=O)OCCOC	CC1=C(C(OCCOC)=O)C(C2=CC([NH3+])=CC=C2)C(C(OC(C)C)=O)=C(C)N1
nizatidine	hydroxyiminonizatidine	CN/C(=C\[N+](=O)[O-])/NCCSCC1=CSC(=N1)CN(C)C	CNC(/C=N/O)=N\CCSCC1=CSC(CN(C)C)=N1
omeprazole	ufiprazole	CC1=CN=C(C(=C1OC)C)CS(=O)C2=NC3=C(N2)C=C(C=C3)OCCC1=CN=C(C(=C1OC)C)CS(=O)C2=NC3=C(N2)C=C(C=C3)OC	CC1=CN=C(CSC2=NC3=C(C=C(OC)C=C3)N2)C(C)=C1OC
Paliperidone	hydrolysis metabolite	CC1=C(C(=O)N2CCCC(C2=N1)O)CCN3CCC(CC3)C4=NOC5=C4C=CC(=C5)F.O	CC1=C(CCN2CCC(C(C(C=CC(F)=C3)=C3O)=O)CC2)C(N4CCCC(O)C4=N1)=O
Pantoprazole	pantoprazole sulfide	COC1=C(OC)C(CS(C2=NC3=C(C=C(OC(F)F)C=C3)N2)=O)=NC=C1	COC1=C(OC)C(CSC2=NC3=C(C=C(OC(F)F)C=C3)N2)=NC=C1
pericyazine // acetyl-CoA	acetylpericyazine // coenzyme A	C1CN(CCC1O)CCCN2C3=CC=CC=C3SC4=C2C=C(C=C4)C#N.CC(=O)SCCNC(=O)CCNC(=O)[C@@H](C(C)(C)COP(=O)(O)OP(=O)(O)OC[C@@H]1[C@H]([C@H]([C@@H](O1)N2C=NC3=C(N=CN=C32)N)O)OP(=O)(O)O)O	N#CC(C=C1)=CC2=C1SC3=CC=CC=C3N2CCCN4CCC(OC(C)=O)CC4.CC(C)(COP(=O)(O)OP(=O)(O)OC[C@@H]1[C@H]([C@H]([C@@H](O1)N2C=NC3=C(N=CN=C32)N)O)OP(=O)(O)O)[C@H](C(=O)NCCC(=O)NCCS)O
pericyazine // propionyl-CoA	propionylpericyazine // coenzyme A	C1CN(CCC1O)CCCN2C3=CC=CC=C3SC4=C2C=C(C=C4)C#N.CCC(=O)SCCNC(=O)CCNC(=O)[C@@H](C(C)(C)COP(=O)(O)OP(=O)(O)OC[C@@H]1[C@H]([C@H]([C@@H](O1)N2C=NC3=C(N=CN=C32)N)O)OP(=O)(O)O)O	N#CC(C=C1)=CC2=C1SC3=CC=CC=C3N2CCCN4CCC(OC(CC)=O)CC4.CC(C)(COP(=O)(O)OP(=O)(O)OC[C@@H]1[C@H]([C@H]([C@@H](O1)N2C=NC3=C(N=CN=C32)N)O)OP(=O)(O)O)[C@H](C(=O)NCCC(=O)NCCS)O
phenacetin	p-phenetidine	CCOC1=CC=C(C=C1)NC(=O)C	CCOC1=CC=C(N)C=C1
potassium oxonate	cyanuric acid	C1(=NC(=O)NC(=O)N1)C(=O)[O-].[K+]	C1(=O)NC(=O)NC(=O)N1
prednisolone	prednisolone-desmo	C[C@]12C[C@@H]([C@H]3[C@H]([C@@H]1CC[C@@]2(C(=O)CO)O)CCC4=CC(=O)C=C[C@]34C)O	C[C@]12C[C@H](O)[C@H]3[C@@H](CCC4=CC(C=C[C@]34C)=O)[C@@H]1CCC2=O
prednisone	prednisone-desmo	C[C@]12CC(=O)[C@H]3[C@H]([C@@H]1CC[C@@]2(C(=O)CO)O)CCC4=CC(=O)C=C[C@]34C	C[C@]12CC([C@H]3[C@@H](CCC4=CC(C=C[C@]34C)=O)[C@@H]1CCC2=O)=O
8-prenylnaringenin	O-desmethylxanthohumol	CC(=CCC1=C2C(=C(C=C1O)O)C(=O)C[C@H](O2)C3=CC=C(C=C3)O)C	C/C(C)=C\CC1=C(O)C(C(/C=C/C2=CC=C(O)C=C2)=O)=C(O)C=C1O
primaquine	propionyl-N-primaquine	CC(CCCN)NC1=C2C(=CC(=C1)OC)C=CC=N2	CC(NC1=C2C(C=CC=N2)=CC(OC)=C1)CCCNC(CC)=O
Progesterone	reduction product	CC(=O)[C@H]1CC[C@@H]2[C@@]1(CC[C@H]3[C@H]2CCC4=CC(=O)CC[C@]34C)C	CC([C@H]1CC[C@@H]2[C@]1(C)CC[C@H]3[C@H]2CCC4CC(CC[C@]34C)=O)=O
ranitidine	hydroxyiminoranitidine	CN/C(=C\[N+](=O)[O-])/NCCSCC1=CC=C(O1)CN(C)C	CNC(/C=N/O)=N\CCSCC1=CC=C(CN(C)C)O1
risperidone	hydrolysis metabolite	CC1=C(C(=O)N2CCCCC2=N1)CCN3CCC(CC3)C4=NOC5=C4C=CC(=C5)F.O	CC1=C(CCN2CCC(C(C(C=CC(F)=C3)=C3O)=O)CC2)C(N4CCCCC4=N1)=O
simvastatin	simvastatin acid	CCC(C)(C)C(=O)O[C@H]1C[C@H](C=C2[C@H]1[C@H]([C@H](C=C2)C)CC[C@@H]3C[C@H](CC(=O)O3)O)C	CCC(C)(C)C(=O)O[C@H]1C[C@H](C=C2[C@H]1[C@H]([C@H](C=C2)C)CC[C@H](C[C@H](CC(=O)O)O)O)C
spironolactone	7a-thiospironolactone	CC(=O)S[C@@H]1CC2=CC(=O)CC[C@@]2([C@@H]3[C@@H]1[C@@H]4CC[C@]5([C@]4(CC3)C)CCC(=O)O5)C	S[C@@H]1CC2=CC(CC[C@]2(C)[C@@H]3[C@@H]1[C@@H]4CC[C@@]5(CCC(O5)=O)[C@@]4(C)CC3)=O
succinylsulfathiazole	succinate // sulfathiazole	C1=CC(=CC=C1NC(=O)CCC(=O)O)S(=O)(=O)NC2=NC=CS2	C(CC(=O)[O-])C(=O)[O-].C1=CC(=CC=C1N)S(=O)(=O)NC2=NC=CS2
sulfapyridine // acetyl-coA	acetylated sulfapyridine // CoA	C1=CC=NC(=C1)NS(=O)(=O)C2=CC=C(C=C2)N.CC(=O)SCCNC(=O)CCNC(=O)[C@@H](C(C)(C)COP(=O)(O)OP(=O)(O)OC[C@@H]1[C@H]([C@H]([C@@H](O1)N2C=NC3=C(N=CN=C32)N)O)OP(=O)(O)O)O	CC(=O)NC1=CC=C(C=C1)S(=O)(=O)NC2=CC=CC=N2.CC(C)(COP(=O)(O)OP(=O)(O)OC[C@@H]1[C@H]([C@H]([C@@H](O1)N2C=NC3=C(N=CN=C32)N)O)OP(=O)(O)O)[C@H](C(=O)NCCC(=O)NCCS)O
sulfinpyrazone // NAD(P)H // H+	deoxysulfinpyrazone // NAD(P)	C1=CC=C(C=C1)N2C(=O)C(C(=O)N2C3=CC=CC=C3)CCS(=O)C4=CC=CC=C4.C1C=CN(C=C1C(=O)N)[C@H]2[C@@H]([C@@H]([C@H](O2)COP(=O)(O)OP(=O)(O)OC[C@@H]3[C@H]([C@H]([C@@H](O3)N4C=NC5=C(N=CN=C54)N)O)O)O)O.[H+]	C1=CC=C(C=C1)N2C(=O)C(C(=O)N2C3=CC=CC=C3)CCSC4=CC=CC=C4.C1=CC(=C[N+](=C1)[C@H]2[C@@H]([C@@H]([C@H](O2)COP(=O)([O-])OP(=O)(O)OC[C@@H]3[C@H]([C@H]([C@@H](O3)N4C=NC5=C(N=CN=C54)N)O)O)O)O)C(=O)N
sulindac // NAD(P)H // H+	sulindac sulfide // NAD(P)	CC\1=C(C2=C(/C1=C\C3=CC=C(C=C3)S(=O)C)C=CC(=C2)F)CC(=O)O.C1C=CN(C=C1C(=O)N)[C@H]2[C@@H]([C@@H]([C@H](O2)COP(=O)(O)OP(=O)(O)OC[C@@H]3[C@H]([C@H]([C@@H](O3)N4C=NC5=C(N=CN=C54)N)O)O)O)O.[H+]	CC\1=C(C2=C(/C1=C\C3=CC=C(C=C3)SC)C=CC(=C2)F)CC(=O)O.C1=CC(=C[N+](=C1)[C@H]2[C@@H]([C@@H]([C@H](O2)COP(=O)([O-])OP(=O)(O)OC[C@@H]3[C@H]([C@H]([C@@H](O3)N4C=NC5=C(N=CN=C54)N)O)O)O)O)C(=O)N
tenofovir	adenine	C[C@H](CN1C=NC2=C(N=CN=C21)N)OCP(=O)(O)O	C1=NC2=NC=NC(=C2N1)N
tolcapone	N-acetylamino-tolcapone	CC1=CC=C(C=C1)C(=O)C2=CC(=C(C(=C2)O)O)[N+](=O)[O-]	CC1=CC=C(C(C2=CC(NC(C)=O)=C(O)C(O)=C2)=O)C=C1
ursodiol	lithocholic acid	C[C@H](CCC(=O)O)[C@H]1CC[C@@H]2[C@@]1(CC[C@H]3[C@H]2[C@H](C[C@H]4[C@@]3(CC[C@H](C4)O)C)O)C	C[C@H](CCC(=O)O)[C@H]1CC[C@@H]2[C@@]1(CC[C@H]3[C@H]2CC[C@H]4[C@@]3(CC[C@H](C4)O)C)C
Vorinostat	n-phenylsuberamide	C1=CC=C(C=C1)NC(=O)CCCCCCC(=O)NO	O=C(CCCCCCC(N)=O)NC1=CC=CC=C1
zonisamide	2-Sulfamoylacetylphenol	C1=CC=C2C(=C1)C(=NO2)CS(=O)(=O)N	O=C(CS(=O)(N)=O)C1=CC=CC=C1O
capecitabine // water	5DFCR // carboxylate	CCCCCOC(=O)NC1=NC(=O)N(C=C1F)[C@H]2[C@@H]([C@@H]([C@H](O2)C)O)O.O	C[C@@H]1[C@H]([C@H]([C@@H](O1)N2C=C(C(=NC2=O)N)F)O)O.CCCCCC(=O)[O-]
5DFCR // water	5DFUR // ammonium	C[C@@H]1[C@H]([C@H]([C@@H](O1)N2C=C(C(=NC2=O)N)F)O)O.O.[H+]	C[C@@H]1[C@H]([C@H]([C@@H](O1)N2C=C(C(=O)NC2=O)F)O)O.[NH4+]
5DFUR // phosphate	5-FU // 5deoxyribose1phosphate	C[C@@H]1[C@H]([C@H]([C@@H](O1)N2C=C(C(=O)NC2=O)F)O)O.[O-]P(=O)([O-])[O-]	C1=C(C(=O)NC(=O)N1)F.C[C@@H]1[C@H]([C@H](C(O1)OP(=O)(O)O)O)O
altretamine // dioxygen // water	pentamethylmelamine // formaldehyde // hydrogen peroxide	CN(C)C1=NC(=NC(=N1)N(C)C)N(C)C.C1C=CN(C=C1C(=O)N)[C@H]2[C@@H]([C@@H]([C@H](O2)COP(=O)(O)OP(=O)(O)OC[C@@H]3[C@H]([C@H]([C@@H](O3)N4C=NC5=C(N=CN=C54)N)O)O)O)O.O=O.O	CNC1=NC(=NC(=N1)N(C)C)N(C)C.C=O.C1=CC(=C[N+](=C1)[C@H]2[C@@H]([C@@H]([C@H](O2)COP(=O)([O-])OP(=O)(O)OC[C@@H]3[C@H]([C@H]([C@@H](O3)N4C=NC5=C(N=CN=C54)N)O)O)O)O)C(=O)N.OO
cycasin	Azoxymethane // glucose	C/[N+](=N/CO[C@H]1[C@@H]([C@H]([C@@H]([C@H](O1)CO)O)O)O)/[O-]	CN=[N+](C)[O-].C([C@@H]1[C@H]([C@@H]([C@H](C(O1)O)O)O)O)O
quercetin-3-glucoside	quercetin // glucose	C1=CC(=C(C=C1C2=C(C(=O)C3=C(C=C(C=C3O2)O)O)O[C@H]4[C@@H]([C@H]([C@@H]([C@H](O4)CO)O)O)O)O)O	C1=CC(=C(C=C1C2=C(C(=O)C3=C(C=C(C=C3O2)O)O)O)O)O.C([C@@H]1[C@H]([C@@H]([C@H](C(O1)O)O)O)O)O
ginsenoside Rb1 // water	ginsenoside Rd // beta-d-glucose	CC(=CCC[C@@](C)([C@H]1CC[C@@]2([C@@H]1[C@@H](C[C@H]3[C@]2(CC[C@@H]4[C@@]3(CC[C@@H](C4(C)C)O[C@H]5[C@@H]([C@H]([C@@H]([C@H](O5)CO)O)O)O[C@H]6[C@@H]([C@H]([C@@H]([C@H](O6)CO)O)O)O)C)C)O)C)O[C@H]7[C@@H]([C@H]([C@@H]([C@H](O7)CO[C@H]8[C@@H]([C@H]([C@@H]([C@H](O8)CO)O)O)O)O)O)O)C.O	CC(=CCC[C@@](C)([C@H]1CC[C@@]2([C@@H]1[C@@H](C[C@H]3[C@]2(C[C@@H]([C@@H]4[C@@]3(CC[C@@H](C4(C)C)O)C)O[C@H]5[C@@H]([C@H]([C@@H]([C@H](O5)CO)O)O)O[C@H]6[C@@H]([C@H]([C@@H]([C@H](O6)CO)O)O)O)C)O)C)O[C@H]7[C@@H]([C@H]([C@@H]([C@H](O7)CO)O)O)O)C.C([C@@H]1[C@H]([C@@H]([C@H]([C@@H](O1)O)O)O)O)O
amlodipine	metabolite	CCOC(=O)C1=C(NC(=C(C1C2=CC=CC=C2Cl)C(=O)OC)C)COCCN	CCOC(C1=C(COCCN)C=C(C)C(C(OC)=O)=C1C2=CC=CC=C2Cl)=O
benzylpenicillin	benzylpenicilloic acid	CC1([C@@H](N2[C@H](S1)[C@@H](C2=O)NC(=O)CC3=CC=CC=C3)C(=O)O)C	CC1(C(NC(S1)C(C(=O)O)NC(=O)CC2=CC=CC=C2)C(=O)O)C
bromazepam	2-(2-amino-5-bromobenzoyl) pyridine	C1C(=O)NC2=C(C=C(C=C2)Br)C(=N1)C3=CC=CC=N3	C1=CC=NC(=C1)C(=O)C2=C(C=CC(=C2)Br)N
doxorubicin	7-deoxydoxorubicinol	C[C@H]1[C@H]([C@H](C[C@@H](O1)O[C@H]2C[C@@](CC3=C2C(=C4C(=C3O)C(=O)C5=C(C4=O)C(=CC=C5)OC)O)(C(=O)CO)O)N)O	COC1=CC=CC2=C1C(=O)C3=C(C4=C(C[C@](CC4)([C@H](CO)O)O)C(=C3C2=O)O)O
doxorubicin	7-deoxydoxorubicinolone	C[C@H]1[C@H]([C@H](C[C@@H](O1)O[C@H]2C[C@@](CC3=C2C(=C4C(=C3O)C(=O)C5=C(C4=O)C(=CC=C5)OC)O)(C(=O)CO)O)N)O	COC1=CC=CC2=C1C(=O)C3=C(C4=C(CC(CC4)(C(CO)O)O)C(=C3C2=O)O)O
epacadostat	M11	C1=CC(=C(C=C1N=C(C2=NON=C2NCCNS(=O)(=O)N)NO)Br)F	C1=CC(=C(C=C1N=C(C2=NON=C2NCCNS(=O)(=O)N)N)Br)F
Ethacrynic Acid	Dihydroethacrynate	CCC(=C)C(=O)C1=C(C(=C(C=C1)OCC(=O)O)Cl)Cl	CCC(C)C(=O)C1=C(C(=C(C=C1)OCC(=O)O)Cl)Cl
fostamatinib	met	CC1(C(=O)N(C2=C(O1)C=CC(=N2)NC3=NC(=NC=C3F)NC4=CC(=C(C(=C4)OC)OC)OC)COP(=O)(O)O)C	CC1(C)C(NC2=C(C=CC(NC3=NC(NC4=CC(O)=CC(O)=C4)=NC=C3F)=N2)O1)=O
glycyrrhizin	glycyrrhetic acid	C[C@]12CC[C@](C[C@H]1C3=CC(=O)[C@@H]4[C@]5(CC[C@@H](C([C@@H]5CC[C@]4([C@@]3(CC2)C)C)(C)C)O[C@@H]6[C@@H]([C@H]([C@@H]([C@H](O6)C(=O)O)O)O)O[C@H]7[C@@H]([C@H]([C@@H]([C@H](O7)C(=O)O)O)O)O)C)(C)C(=O)O	C[C@]12CC[C@](C[C@H]1C3=CC(=O)[C@@H]4[C@]5(CC[C@@H](C([C@@H]5CC[C@]4([C@@]3(CC2)C)C)(C)C)O)C)(C)C(=O)O
ingenol disoxate	16-hydroxyl-Ingenol disoxate	CCC1=C(C(=NO1)CC)C(=O)O[C@H]2C(=C[C@@]34[C@@]2([C@@H](C(=C[C@H](C3=O)[C@H]5[C@H](C5(C)C)C[C@H]4C)CO)O)O)C	CCC1=C(C(O[C@H]2C(C)=C[C@@]34[C@]2(O)[C@H](O)C(CO)=C[C@@H]([C@H]5[C@@H](C[C@H]4C)C5(CO)C)C3=O)=O)C(CC)=NO1
ruxolitnib	2-hydroxy ruxolotinib	C1CCC(C1)[C@@H](CC#N)N2C=C(C=N2)C3=C4C=CNC4=NC=N3	N#CC[C@@H](N1C=C(C2=C3C=CNC3=NC=N2)C=N1)C4CCCC4O
ruxolitnib	3-hydroxy ruxolotinib	C1CCC(C1)[C@@H](CC#N)N2C=C(C=N2)C3=C4C=CNC4=NC=N3	N#CC[C@@H](N1C=C(C2=C3C=CNC3=NC=N2)C=N1)C4CCC(O)C4
samotolisib	M4	C[C@@H](CN1C2=C3C=C(C=CC3=NC=C2N(C1=O)C)C4=CC(=CN=C4)C(C)(C)O)OC	C[C@H](OC)CN1C2=C3C=C(C4=CC(C(C)(O)C)=C[N+]([O-])=C4)C=CC3=NC=C2N(C)C1=O
tacrolimus	met	C[C@@H]1C[C@@H]([C@@H]2[C@H](C[C@H]([C@@](O2)(C(=O)C(=O)N3CCCC[C@H]3C(=O)O[C@@H]([C@@H]([C@H](CC(=O)[C@@H](/C=C(/C1)\C)CC=C)O)C)/C(=C/[C@@H]4CC[C@H]([C@@H](C4)OC)O)/C)O)C)OC)OC	C[C@@H]1C[C@H](OC)[C@@H]2[C@@H](OC)C[C@@H](C)[C@@](C(C(N3CCCC[C@H]3C(O[C@H](/C(C)=C/[C@@H]4CC[C@@H](O)[C@H](OC)C4)[C@H](C)[C@@H](O)CC([C@H](CC=C)/C=C(C)/C1)=O)=O)=O)O)(O)O2
